# Heterogeneous efflux pump expression underpins phenotypic resistance to antimicrobial peptides

**DOI:** 10.1101/2024.04.22.590445

**Authors:** Ka Kiu Lee, Urszula Łapińska, Giulia Tolle, Maureen Micaletto, Bing Zhang, Wanida Phetsang, Anthony D. Verderosa, Brandon M. Invergo, Joseph Westley, Attila Bebes, Raif Yuecel, Paul A. O’Neill, Audrey Farbos, Aaron R. Jeffries, Stineke van Houte, Pierluigi Caboni, Mark A. T. Blaskovich, Benjamin E. Housden, Krasimira Tsaneva-Atanasova, Stefano Pagliara

## Abstract

Antimicrobial resistance threatens the viability of modern medical interventions. There is a dire need of developing novel approaches to counter resistance mechanisms employed by starved or slow-growing pathogens that are refractory to conventional antimicrobial therapies. Antimicrobial peptides have been advocated as potential therapeutic solutions due to low levels of genetic resistance observed in bacteria against these compounds. However, here we show that subpopulations of stationary phase *Escherichia coli* and *Pseudomonas aeruginosa* survive tachyplesin treatment without genetic mutations. These phenotypic variants display enhanced efflux activity to limit intracellular peptide accumulation. Differential regulation of genes involved in outer membrane vesicle section, membrane modification, and protease activity were also found between phenotypically resistant and susceptible cells. We discovered that formation of these phenotypic variants could be prevented by administering tachyplesin in combination with sertraline, a clinically used antidepressant, suggesting a novel approach for combatting antimicrobial-refractory stationary phase bacteria.
