## Supplementary material for "Heterogeneous efflux pump expression underpins phenotypic resistance to antimicrobial peptides": Data Set S1

### Sheet: amr_results
PRESENCE IN STRAIN	GENE	PRODUCT	RESISTANCE
JS1060, JS1073, JS1147, JS1199	blaOXA-48	carbapenem-hydrolyzing class D beta-lactamase OXA-48	CARBAPENEM
JS1060, MA02514, MA07534	aph(3'')-Ib	aminoglycoside O-phosphotransferase APH(3'')-Ib	STREPTOMYCIN
JS1060, MA02514, MA07534	aph(6)-Id	aminoglycoside O-phosphotransferase APH(6)-Id	STREPTOMYCIN
BW25113, JS1199, MA42862	blaEC	BlaEC family class C beta-lactamase	BETA-LACTAM
JS1147, MA02514, MA08141	blaEC-5	cephalosporin-hydrolyzing class C beta-lactamase EC-5	CEPHALOSPORIN
MA02514, MA42862, MC0496	mph(A)	Mph(A) family macrolide 2'-phosphotransferase	MACROLIDE
MA02514, MA08141, MA42862	tet(A)	tetracycline efflux MFS transporter Tet(A)	TETRACYCLINE
MA42862, MC0496	aac(3)-IIe	aminoglycoside N-acetyltransferase AAC(3)-IIe	GENTAMICIN
MA08141, MA42862	blaCTX-M-15	class A extended-spectrum beta-lactamase CTX-M-15	CEPHALOSPORIN
JS1073, MA07534	blaEC-18	class C extended-spectrum beta-lactamase EC-18	CEPHALOSPORIN
JS1060, MC0496	blaEC-8	cephalosporin-hydrolyzing class C beta-lactamase EC-8	CEPHALOSPORIN
MA02514, MC0496	sul1	sulfonamide-resistant dihydropteroate synthase Sul1	SULFONAMIDE
JS1060, MA07534	tet(B)	tetracycline efflux MFS transporter Tet(B)	TETRACYCLINE
MA08141	aac(6')-Ib-D181Y	AAC(6')-Ib family aminoglycoside 6'-N-acetyltransferase	AMIKACIN;KANAMYCIN;TOBRAMYCIN
MA42862	aadA1	ANT(3'')-Ia family aminoglycoside nucleotidyltransferase AadA1	STREPTOMYCIN
MA02514	aadA5	ANT(3'')-Ia family aminoglycoside nucleotidyltransferase AadA5	STREPTOMYCIN
MA42862	aph(3')-Ia	aminoglycoside O-phosphotransferase APH(3')-Ia	KANAMYCIN
MA42862	arr-2	NAD(+)--rifampin ADP-ribosyltransferase Arr-2	RIFAMYCIN
MA07534	blaCTX-M-1	class A extended-spectrum beta-lactamase CTX-M-1	CEPHALOSPORIN
MC0496	blaCTX-M-14	class A extended-spectrum beta-lactamase CTX-M-14	CEPHALOSPORIN
MA02514	blaCTX-M-192	class A extended-spectrum beta-lactamase CTX-M-192	CEPHALOSPORIN
MA08141	blaOXA-1	oxacillin-hydrolyzing class D beta-lactamase OXA-1	CEPHALOSPORIN
JS1060	blaTEM-1	class A broad-spectrum beta-lactamase TEM-1	BETA-LACTAM
MA42862	blaTEM-176	class A beta-lactamase TEM-176	BETA-LACTAM
MC0496	dfrA5	trimethoprim-resistant dihydrofolate reductase DfrA5	TRIMETHOPRIM
MA42862	dfrA14	trimethoprim-resistant dihydrofolate reductase DfrA14	TRIMETHOPRIM
MA02514	dfrA17	trimethoprim-resistant dihydrofolate reductase DfrA17	TRIMETHOPRIM
MA42862	ere(A)	EreA family erythromycin esterase	MACROLIDE
MA42862	floR	chloramphenicol/florfenicol efflux MFS transporter FloR	CHLORAMPHENICOL;FLORFENICOL
MA42862	mcr-1.1	phosphoethanolamine--lipid A transferase MCR-1.1	COLISTIN
MA42862	qnrS1	quinolone resistance pentapeptide repeat protein QnrS1	QUINOLONE
MA02514	sul2	sulfonamide-resistant dihydropteroate synthase Sul2	SULFONAMIDE
