## Supplementary material for "Heterogeneous efflux pump expression underpins phenotypic resistance to antimicrobial peptides": Data Set S3

### Sheet: Cluster 2
Simplified GO Enrich
ID	Description	Shortened Term	GeneRatio	BgRatio	pvalue	p.adjust	qvalue	geneID
GO:0043043	peptide biosynthetic process	Peptide Synthesis	57/315	104/1205	6.64406e-11	3.47484e-08	2.93038e-08	acnB/ahpC/alaS/argS/asnS/aspS/cysS/entB/entC/entE/fur/glyS/ileS/infC/leuS/lysS/metG/prfB/rmf/rplA/rplB/rplC/rplD/rplE/rplF/rplK/rplL/rplM/rplN/rplO/rplQ/rplR/rplT/rplU/rplW/rplX/rpmA/rpmC/rpmD/rpmJ/rpsC/rpsD/rpsE/rpsF/rpsH/rpsJ/rpsK/rpsM/rpsN/rpsO/rpsS/smpB/trpS/tsaB/tsaE/tyrS/valS
GO:0006518	peptide metabolic process	Peptide Metabolism	59/315	111/1205	1.57934e-10	4.12996e-08	3.48285e-08	acnB/ahpC/alaS/argS/asnS/aspS/cysS/entB/entC/entE/fur/glyS/ileS/infC/leuS/lysS/metG/pepQ/prfB/rmf/rplA/rplB/rplC/rplD/rplE/rplF/rplK/rplL/rplM/rplN/rplO/rplQ/rplR/rplT/rplU/rplW/rplX/rpmA/rpmC/rpmD/rpmJ/rpsC/rpsD/rpsE/rpsF/rpsH/rpsJ/rpsK/rpsM/rpsN/rpsO/rpsS/smpB/sppA/trpS/tsaB/tsaE/tyrS/valS
GO:0071840	cellular component organization or biogenesis	Cell Organisation	102/315	242/1205	7.43454e-10	6.54059e-08	5.51576e-08	amiB/ampG/bamB/bamC/bamD/bamE/bepA/can/ccmA/cspE/dacA/dnaB/fis/fpr/ftsA/ftsE/ftsQ/ftsX/ftsZ/glmM/gltA/gmhA/guaB/gyrA/gyrB/hupB/ibaG/infC/iscS/iscU/lpoA/lptE/lptG/mgsA/mltA/mpl/mreB/mreC/msbA/mukB/mutL/pal/parC/phoU/ppc/prfB/priB/prs/rcsB/recC/ridA/rlmC/rlmI/rlmL/rlmM/rluA/rne/rplA/rplB/rplC/rplD/rplE/rplF/rplK/rplQ/rplT/rplW/rplX/rpmA/rpmC/rpmD/rpoA/rpoB/rpoC/rpsC/rpsD/rpsE/rpsH/rpsJ/rpsN/rpsO/rp…
GO:1901566	organonitrogen compound biosynthetic process	Organonitrogen Synthesis	101/315	245/1205	4.5358e-09	3.38889e-07	2.85789e-07	accB/accC/acnB/add/ahpC/alaS/argS/aroA/asnS/aspS/ccmA/cof/cyoE/cysG/cysS/dacA/dapA/dapD/entB/entC/entE/fur/glmM/glyS/guaA/guaB/hisB/hisC/hisD/hisI/ileS/ilvB/ilvD/ilvG/infC/iscS/leuB/leuC/leuS/lpoA/lysS/metB/metG/metH/mpl/mreB/mreC/panD/pdxH/prfB/prs/pyrH/queA/relA/ridA/rmf/rplA/rplB/rplC/rplD/rplE/rplF/rplK/rplL/rplM/rplN/rplO/rplQ/rplR/rplT/rplU/rplW/rplX/rpmA/rpmC/rpmD/rpmJ/rpsC/rpsD/rpsE/rpsF/…
GO:0043039	tRNA aminoacylation	tRNA Aminoacylation	13/315	15/1205	1.35754e-06	5.84039e-05	4.92527e-05	alaS/argS/asnS/aspS/cysS/glyS/ileS/leuS/lysS/metG/trpS/tyrS/valS
GO:0045333	cellular respiration	Respiration	30/315	53/1205	1.46517e-06	5.84039e-05	4.92527e-05	aceK/acnB/bisC/cyoA/cyoB/dmsC/gltA/icd/mdh/narH/ndh/nuoA/nuoB/nuoC/nuoE/nuoF/nuoG/nuoH/nuoI/nuoJ/nuoL/ppc/sdhB/sdhC/sdhD/sucA/sucB/sucC/sucD/torZ
GO:0051205	protein insertion into membrane	Protein Insertion	10/315	11/1205	1.13125e-05	0.000311392	0.000262601	bamB/bamC/bamD/bamE/secD/secF/secG/secY/yajC/yidC
GO:0140694	non-membrane-bounded organelle assembly	Organelle Assembly	25/315	45/1205	1.86047e-05	0.000463346	0.000390746	rplA/rplB/rplC/rplD/rplE/rplF/rplK/rplQ/rplT/rplW/rplX/rpmA/rpmC/rpmD/rpoA/rpoB/rpoC/rpsC/rpsD/rpsE/rpsH/rpsN/rpsO/rpsS/rsgA
GO:0022618	protein-RNA complex assembly	Protein-RNA Assembly	21/315	36/1205	3.35979e-05	0.000702868	0.000592738	rplA/rplB/rplC/rplE/rplF/rplK/rplQ/rplT/rplW/rplX/rpmA/rpmC/rpmD/rpsC/rpsD/rpsE/rpsH/rpsN/rpsO/rpsS/rsgA
GO:0010467	gene expression	Gene Expression	104/315	306/1205	0.000246344	0.00339047	0.00285923	acnB/alaS/argP/argS/asnS/aspS/bepA/crp/cspE/cueR/cysS/cytR/dsbB/fecA/fis/fkpB/fur/gcvA/glyS/gyrA/gyrB/hcaR/hupB/hycI/ileS/infC/iscR/iscS/leuS/lrhA/lrp/lysS/metG/mnmA/mraZ/nrdA/oxyR/panD/phoU/pnp/ppiD/prfB/proQ/psd/queA/rcsB/rimO/rlmC/rlmI/rlmL/rlmM/rluA/rmf/rnb/rne/rplA/rplB/rplC/rplD/rplE/rplF/rplK/rplL/rplM/rplN/rplO/rplQ/rplR/rplT/rplU/rplW/rplX/rpmA/rpmC/rpmD/rpmJ/rpoA/rpoB/rpoC/rpoS/rppH/rps…
GO:0009059	macromolecule biosynthetic process	Macromolecule Synthesis	118/315	360/1205	0.000463653	0.00621771	0.00524347	acnB/alaS/argP/argS/asnS/aspS/bepA/ccmA/crp/cspE/cueR/cysS/cytR/dacA/dnaB/dnaX/dsbB/eptA/fecA/fis/fkpB/fur/galE/gcvA/glmM/glyS/gmhA/gyrA/gyrB/hcaR/hupB/hycI/ileS/infC/iscR/iscS/leuS/lpoA/lrhA/lrp/lysS/metG/mnmA/mpl/mraZ/mreB/mreC/nrdA/oxyR/panD/phoU/pnp/ppiD/prfB/priB/proQ/psd/queA/rcsB/rimO/rlmC/rlmI/rlmL/rlmM/rluA/rmf/rnb/rne/rplA/rplB/rplC/rplD/rplE/rplF/rplK/rplL/rplM/rplN/rplO/rplQ/rplR/rplT…
GO:0051668	localization within membrane	Membrane Localisation	12/315	19/1205	0.000680954	0.00868632	0.00732529	asmA/bamB/bamC/bamD/bamE/lolA/secD/secF/secG/secY/yajC/yidC
GO:0019725	cellular homeostasis	Homeostasis	21/315	45/1205	0.00200114	0.0232577	0.0196135	ahpC/ahpF/ccmA/cydD/exbD/fecA/fepA/fepB/gadA/ibaG/iscU/kefB/kefC/kefG/phoU/rpoA/rpoB/rpoC/sthA/tonB/trxB
GO:0007049	cell cycle	Cell Cycle	17/315	35/1205	0.00319043	0.0333719	0.028143	amiB/dedD/ftsA/ftsE/ftsQ/ftsX/ftsZ/mpl/mreB/mukB/nlpD/pal/parC/seqA/tolA/tolB/zipA
GO:0006886	intracellular protein transport	Protein Transport	8/315	12/1205	0.00360817	0.0362898	0.0306037	asmA/secD/secF/secG/secY/tatA/tatB/tatC
GO:0045184	establishment of protein localization	Protein Localisation	21/315	47/1205	0.00388267	0.0381402	0.0321641	asmA/bamB/bamC/bamD/bamE/dtpA/exbD/lolA/mdtK/secD/secF/secG/secY/tatA/tatB/tatC/tolA/tolB/tonB/yajC/yidC
Full GO Enrich
ID	Description	GeneRatio	BgRatio	pvalue	p.adjust	qvalue	geneID
GO:0043043	peptide biosynthetic process	57/315	104/1205	6.64406e-11	3.47484e-08	2.93038e-08	acnB/ahpC/alaS/argS/asnS/aspS/cysS/entB/entC/entE/fur/glyS/ileS/infC/leuS/lysS/metG/prfB/rmf/rplA/rplB/rplC/rplD/rplE/rplF/rplK/rplL/rplM/rplN/rplO/rplQ/rplR/rplT/rplU/rplW/rplX/rpmA/rpmC/rpmD/rpmJ/rpsC/rpsD/rpsE/rpsF/rpsH/rpsJ/rpsK/rpsM/rpsN/rpsO/rpsS/smpB/trpS/tsaB/tsaE/tyrS/valS
GO:0006518	peptide metabolic process	59/315	111/1205	1.57934e-10	4.12996e-08	3.48285e-08	acnB/ahpC/alaS/argS/asnS/aspS/cysS/entB/entC/entE/fur/glyS/ileS/infC/leuS/lysS/metG/pepQ/prfB/rmf/rplA/rplB/rplC/rplD/rplE/rplF/rplK/rplL/rplM/rplN/rplO/rplQ/rplR/rplT/rplU/rplW/rplX/rpmA/rpmC/rpmD/rpmJ/rpsC/rpsD/rpsE/rpsF/rpsH/rpsJ/rpsK/rpsM/rpsN/rpsO/rpsS/smpB/sppA/trpS/tsaB/tsaE/tyrS/valS
GO:0006412	translation	52/315	94/1205	3.3898e-10	4.973e-08	4.1938e-08	acnB/alaS/argS/asnS/aspS/cysS/glyS/ileS/infC/leuS/lysS/metG/prfB/rmf/rplA/rplB/rplC/rplD/rplE/rplF/rplK/rplL/rplM/rplN/rplO/rplQ/rplR/rplT/rplU/rplW/rplX/rpmA/rpmC/rpmD/rpmJ/rpsC/rpsD/rpsE/rpsF/rpsH/rpsJ/rpsK/rpsM/rpsN/rpsO/rpsS/smpB/trpS/tsaB/tsaE/tyrS/valS
GO:0002181	cytoplasmic translation	32/315	46/1205	3.80344e-10	4.973e-08	4.1938e-08	rplA/rplB/rplC/rplD/rplE/rplF/rplK/rplL/rplM/rplN/rplO/rplQ/rplR/rplT/rplU/rplW/rplX/rpmA/rpmC/rpmD/rpmJ/rpsC/rpsD/rpsE/rpsF/rpsH/rpsJ/rpsK/rpsM/rpsN/rpsO/rpsS
GO:0071840	cellular component organization or biogenesis	102/315	242/1205	7.43454e-10	6.54059e-08	5.51576e-08	amiB/ampG/bamB/bamC/bamD/bamE/bepA/can/ccmA/cspE/dacA/dnaB/fis/fpr/ftsA/ftsE/ftsQ/ftsX/ftsZ/glmM/gltA/gmhA/guaB/gyrA/gyrB/hupB/ibaG/infC/iscS/iscU/lpoA/lptE/lptG/mgsA/mltA/mpl/mreB/mreC/msbA/mukB/mutL/pal/parC/phoU/ppc/prfB/priB/prs/rcsB/recC/ridA/rlmC/rlmI/rlmL/rlmM/rluA/rne/rplA/rplB/rplC/rplD/rplE/rplF/rplK/rplQ/rplT/rplW/rplX/rpmA/rpmC/rpmD/rpoA/rpoB/rpoC/rpsC/rpsD/rpsE/rpsH/rpsJ/rpsN/rpsO/rp…
GO:0043604	amide biosynthetic process	60/315	117/1205	7.50354e-10	6.54059e-08	5.51576e-08	accB/accC/acnB/ahpC/alaS/argS/asnS/aspS/cysS/entB/entC/entE/fur/glyS/ileS/infC/leuS/lysS/metG/panD/prfB/rmf/rplA/rplB/rplC/rplD/rplE/rplF/rplK/rplL/rplM/rplN/rplO/rplQ/rplR/rplT/rplU/rplW/rplX/rpmA/rpmC/rpmD/rpmJ/rpsC/rpsD/rpsE/rpsF/rpsH/rpsJ/rpsK/rpsM/rpsN/rpsO/rpsS/smpB/trpS/tsaB/tsaE/tyrS/valS
GO:1901566	organonitrogen compound biosynthetic process	101/315	245/1205	4.5358e-09	3.38889e-07	2.85789e-07	accB/accC/acnB/add/ahpC/alaS/argS/aroA/asnS/aspS/ccmA/cof/cyoE/cysG/cysS/dacA/dapA/dapD/entB/entC/entE/fur/glmM/glyS/guaA/guaB/hisB/hisC/hisD/hisI/ileS/ilvB/ilvD/ilvG/infC/iscS/leuB/leuC/leuS/lpoA/lysS/metB/metG/metH/mpl/mreB/mreC/panD/pdxH/prfB/prs/pyrH/queA/relA/ridA/rmf/rplA/rplB/rplC/rplD/rplE/rplF/rplK/rplL/rplM/rplN/rplO/rplQ/rplR/rplT/rplU/rplW/rplX/rpmA/rpmC/rpmD/rpmJ/rpsC/rpsD/rpsE/rpsF/…
GO:0043603	amide metabolic process	65/315	136/1205	5.98541e-09	3.91296e-07	3.29985e-07	accB/accC/acnB/ahpC/alaS/argS/asnS/aspS/cysS/entB/entC/entE/fur/gadA/glyS/ileS/infC/leuS/lysS/metG/panD/pepQ/prfB/rmf/rplA/rplB/rplC/rplD/rplE/rplF/rplK/rplL/rplM/rplN/rplO/rplQ/rplR/rplT/rplU/rplW/rplX/rpmA/rpmC/rpmD/rpmJ/rpsC/rpsD/rpsE/rpsF/rpsH/rpsJ/rpsK/rpsM/rpsN/rpsO/rpsS/smpB/sppA/sucB/sucC/trpS/tsaB/tsaE/tyrS/valS
GO:0016043	cellular component organization	92/315	218/1205	7.17694e-09	4.1706e-07	3.51712e-07	amiB/ampG/bamB/bamC/bamD/bamE/bepA/can/ccmA/cspE/dacA/dnaB/fis/fpr/ftsA/ftsE/ftsQ/ftsX/ftsZ/gltA/gmhA/guaB/gyrA/gyrB/hupB/ibaG/infC/iscS/iscU/lptE/lptG/mgsA/mltA/mpl/msbA/mukB/mutL/pal/parC/phoU/ppc/prfB/priB/prs/rcsB/recC/ridA/rne/rplA/rplB/rplC/rplD/rplE/rplF/rplK/rplQ/rplT/rplW/rplX/rpmA/rpmC/rpmD/rpoA/rpoB/rpoC/rpsC/rpsD/rpsE/rpsH/rpsJ/rpsN/rpsO/rpsS/rraA/rsgA/sdhC/sdhD/secD/secF/secG/secY/se…
GO:0006996	organelle organization	39/315	74/1205	4.36119e-07	2.2809e-05	1.92352e-05	dnaB/fis/gyrA/gyrB/hupB/infC/mukB/mutL/parC/priB/recC/rplA/rplB/rplC/rplD/rplE/rplF/rplK/rplQ/rplT/rplW/rplX/rpmA/rpmC/rpmD/rpoA/rpoB/rpoC/rpsC/rpsD/rpsE/rpsH/rpsN/rpsO/rpsS/rsgA/seqA/topA/uvrD
GO:0006418	tRNA aminoacylation for protein translation	13/315	15/1205	1.35754e-06	5.84039e-05	4.92527e-05	alaS/argS/asnS/aspS/cysS/glyS/ileS/leuS/lysS/metG/trpS/tyrS/valS
GO:0043039	tRNA aminoacylation	13/315	15/1205	1.35754e-06	5.84039e-05	4.92527e-05	alaS/argS/asnS/aspS/cysS/glyS/ileS/leuS/lysS/metG/trpS/tyrS/valS
GO:0045333	cellular respiration	30/315	53/1205	1.46517e-06	5.84039e-05	4.92527e-05	aceK/acnB/bisC/cyoA/cyoB/dmsC/gltA/icd/mdh/narH/ndh/nuoA/nuoB/nuoC/nuoE/nuoF/nuoG/nuoH/nuoI/nuoJ/nuoL/ppc/sdhB/sdhC/sdhD/sucA/sucB/sucC/sucD/torZ
GO:0044085	cellular component biogenesis	70/315	168/1205	1.56339e-06	5.84039e-05	4.92527e-05	bamB/bamC/bamD/bamE/bepA/can/ccmA/dacA/fpr/ftsA/ftsE/ftsQ/ftsX/ftsZ/glmM/gltA/gmhA/guaB/ibaG/iscS/iscU/lpoA/lptE/lptG/mgsA/mpl/mreB/mreC/ppc/prs/ridA/rlmC/rlmI/rlmL/rlmM/rluA/rne/rplA/rplB/rplC/rplD/rplE/rplF/rplK/rplQ/rplT/rplW/rplX/rpmA/rpmC/rpmD/rpoA/rpoB/rpoC/rpsC/rpsD/rpsE/rpsH/rpsJ/rpsN/rpsO/rpsS/rraA/rsgA/sdhC/sdhD/ybgI/yceD/yidC/zipA
GO:0009060	aerobic respiration	22/315	34/1205	1.85142e-06	6.45529e-05	5.44383e-05	aceK/acnB/cyoA/cyoB/gltA/icd/mdh/ndh/nuoB/nuoF/nuoG/nuoH/nuoI/nuoL/ppc/sdhB/sdhC/sdhD/sucA/sucB/sucC/sucD
GO:0019538	protein metabolic process	73/315	182/1205	5.15362e-06	0.000168459	0.000142064	aceK/acnB/alaS/argS/asnS/aspS/bepA/ccmA/clpA/cysS/dacA/dsbB/fkpB/glyS/hycI/ileS/infC/leuS/lysS/map/metG/nrdA/panD/pepN/pepQ/ppiD/prfB/prmB/psd/ptrA/rcsD/rmf/rplA/rplB/rplC/rplD/rplE/rplF/rplK/rplL/rplM/rplN/rplO/rplQ/rplR/rplT/rplU/rplW/rplX/rpmA/rpmC/rpmD/rpmJ/rpsC/rpsD/rpsE/rpsF/rpsH/rpsJ/rpsK/rpsM/rpsN/rpsO/rpsS/smpB/speD/sppA/trpS/tsaB/tsaE/tyrS/valS/yidC
GO:0043038	amino acid activation	13/315	16/1205	5.53974e-06	0.000170429	0.000143725	alaS/argS/asnS/aspS/cysS/glyS/ileS/leuS/lysS/metG/trpS/tyrS/valS
GO:0022607	cellular component assembly	57/315	133/1205	6.46517e-06	0.000187849	0.000158416	bamB/bamC/bamD/bamE/bepA/can/ccmA/fpr/ftsA/ftsE/ftsQ/ftsX/ftsZ/gltA/gmhA/guaB/ibaG/iscS/iscU/lptE/lptG/mgsA/ppc/prs/ridA/rne/rplA/rplB/rplC/rplD/rplE/rplF/rplK/rplQ/rplT/rplW/rplX/rpmA/rpmC/rpmD/rpoA/rpoB/rpoC/rpsC/rpsD/rpsE/rpsH/rpsN/rpsO/rpsS/rraA/rsgA/sdhC/sdhD/ybgI/yidC/zipA
GO:0051205	protein insertion into membrane	10/315	11/1205	1.13125e-05	0.000311392	0.000262601	bamB/bamC/bamD/bamE/secD/secF/secG/secY/yajC/yidC
GO:0070925	organelle assembly	25/315	45/1205	1.86047e-05	0.000463346	0.000390746	rplA/rplB/rplC/rplD/rplE/rplF/rplK/rplQ/rplT/rplW/rplX/rpmA/rpmC/rpmD/rpoA/rpoB/rpoC/rpsC/rpsD/rpsE/rpsH/rpsN/rpsO/rpsS/rsgA
GO:0140694	non-membrane-bounded organelle assembly	25/315	45/1205	1.86047e-05	0.000463346	0.000390746	rplA/rplB/rplC/rplD/rplE/rplF/rplK/rplQ/rplT/rplW/rplX/rpmA/rpmC/rpmD/rpoA/rpoB/rpoC/rpsC/rpsD/rpsE/rpsH/rpsN/rpsO/rpsS/rsgA
GO:1901564	organonitrogen compound metabolic process	135/315	401/1205	2.22832e-05	0.000529732	0.00044673	accB/accC/aceK/acnB/add/ahpC/alaS/amiB/argS/aroA/asnS/aspS/bepA/ccmA/clpA/cmk/cof/cyoE/cysG/cysS/dacA/dapA/dapD/deoD/dsbB/entB/entC/entE/eutC/fkpB/fpr/ftsE/ftsX/fur/gadA/glmM/glyS/guaA/guaB/hisB/hisC/hisD/hisI/hycI/ileS/ilvB/ilvD/ilvG/infC/iscS/iscU/leuB/leuC/leuS/lpoA/lrp/lysS/map/metB/metG/metH/mltA/mpl/mreB/mreC/nnr/nrdA/panD/pdxH/pepN/pepQ/ppiD/prfB/prmB/prs/psd/ptrA/pyrH/queA/rcsD/relA/ridA/…
GO:0042255	ribosome assembly	22/315	38/1205	2.54209e-05	0.00057805	0.000487477	rplA/rplB/rplC/rplD/rplE/rplF/rplK/rplQ/rplT/rplW/rplX/rpmA/rpmC/rpmD/rpsC/rpsD/rpsE/rpsH/rpsN/rpsO/rpsS/rsgA
GO:0022618	protein-RNA complex assembly	21/315	36/1205	3.35979e-05	0.000702868	0.000592738	rplA/rplB/rplC/rplE/rplF/rplK/rplQ/rplT/rplW/rplX/rpmA/rpmC/rpmD/rpsC/rpsD/rpsE/rpsH/rpsN/rpsO/rpsS/rsgA
GO:0071826	protein-RNA complex organization	21/315	36/1205	3.35979e-05	0.000702868	0.000592738	rplA/rplB/rplC/rplE/rplF/rplK/rplQ/rplT/rplW/rplX/rpmA/rpmC/rpmD/rpsC/rpsD/rpsE/rpsH/rpsN/rpsO/rpsS/rsgA
GO:0043933	protein-containing complex organization	44/315	100/1205	4.00028e-05	0.000780721	0.000658392	can/ccmA/cspE/ftsZ/gltA/gmhA/guaB/mgsA/ppc/prfB/prs/ridA/rne/rplA/rplB/rplC/rplD/rplE/rplF/rplK/rplQ/rplT/rplW/rplX/rpmA/rpmC/rpmD/rpoA/rpoB/rpoC/rpsC/rpsD/rpsE/rpsH/rpsJ/rpsN/rpsO/rpsS/rraA/rsgA/sdhC/sdhD/ybgI/yidC
GO:0022613	ribonucleoprotein complex biogenesis	30/315	60/1205	4.17977e-05	0.000780721	0.000658392	rlmC/rlmI/rlmL/rlmM/rluA/rne/rplA/rplB/rplC/rplD/rplE/rplF/rplK/rplQ/rplT/rplW/rplX/rpmA/rpmC/rpmD/rpsC/rpsD/rpsE/rpsH/rpsJ/rpsN/rpsO/rpsS/rsgA/yceD
GO:0042254	ribosome biogenesis	30/315	60/1205	4.17977e-05	0.000780721	0.000658392	rlmC/rlmI/rlmL/rlmM/rluA/rne/rplA/rplB/rplC/rplD/rplE/rplF/rplK/rplQ/rplT/rplW/rplX/rpmA/rpmC/rpmD/rpsC/rpsD/rpsE/rpsH/rpsJ/rpsN/rpsO/rpsS/rsgA/yceD
GO:0006099	tricarboxylic acid cycle	13/315	18/1205	4.96644e-05	0.000895672	0.000755332	aceK/acnB/gltA/icd/mdh/ppc/sdhB/sdhC/sdhD/sucA/sucB/sucC/sucD
GO:0015980	energy derivation by oxidation of organic compounds	30/315	62/1205	9.26838e-05	0.00161579	0.00136261	aceK/acnB/bisC/cyoA/cyoB/dmsC/gltA/icd/mdh/narH/ndh/nuoA/nuoB/nuoC/nuoE/nuoF/nuoG/nuoH/nuoI/nuoJ/nuoL/ppc/sdhB/sdhC/sdhD/sucA/sucB/sucC/sucD/torZ
GO:0061024	membrane organization	17/315	28/1205	9.89074e-05	0.00166866	0.00140721	bamB/bamC/bamD/bamE/bepA/lptE/lptG/msbA/pal/secD/secF/secG/secY/tolA/tolB/yajC/yidC
GO:0022900	electron transport chain	24/315	46/1205	0.000108981	0.00178116	0.00150208	bisC/cyoA/cyoB/dmsC/dsbB/fldB/icd/kefG/narH/ndh/nuoA/nuoB/nuoC/nuoE/nuoF/nuoG/nuoH/nuoI/nuoJ/nuoL/sdhB/sdhC/sdhD/torZ
GO:0000027	ribosomal large subunit assembly	13/315	19/1205	0.000120446	0.00185274	0.00156244	rplA/rplB/rplC/rplE/rplF/rplK/rplQ/rplT/rplW/rplX/rpmA/rpmC/rpmD
GO:0042273	ribosomal large subunit biogenesis	13/315	19/1205	0.000120446	0.00185274	0.00156244	rplA/rplB/rplC/rplE/rplF/rplK/rplQ/rplT/rplW/rplX/rpmA/rpmC/rpmD
GO:0090150	establishment of protein localization to membrane	11/315	15/1205	0.000161557	0.00241412	0.00203586	asmA/bamB/bamC/bamD/bamE/secD/secF/secG/secY/yajC/yidC
GO:0022904	respiratory electron transport chain	19/315	34/1205	0.000180984	0.00262929	0.00221732	cyoA/cyoB/dmsC/narH/ndh/nuoA/nuoB/nuoC/nuoE/nuoF/nuoG/nuoH/nuoI/nuoJ/nuoL/sdhB/sdhC/sdhD/torZ
GO:0065003	protein-containing complex assembly	37/315	85/1205	0.000232941	0.00329265	0.00277673	can/ccmA/ftsZ/gltA/gmhA/guaB/mgsA/ppc/prs/ridA/rne/rplA/rplB/rplC/rplE/rplF/rplK/rplQ/rplT/rplW/rplX/rpmA/rpmC/rpmD/rpsC/rpsD/rpsE/rpsH/rpsN/rpsO/rpsS/rraA/rsgA/sdhC/sdhD/ybgI/yidC
GO:0010467	gene expression	104/315	306/1205	0.000246344	0.00339047	0.00285923	acnB/alaS/argP/argS/asnS/aspS/bepA/crp/cspE/cueR/cysS/cytR/dsbB/fecA/fis/fkpB/fur/gcvA/glyS/gyrA/gyrB/hcaR/hupB/hycI/ileS/infC/iscR/iscS/leuS/lrhA/lrp/lysS/metG/mnmA/mraZ/nrdA/oxyR/panD/phoU/pnp/ppiD/prfB/proQ/psd/queA/rcsB/rimO/rlmC/rlmI/rlmL/rlmM/rluA/rmf/rnb/rne/rplA/rplB/rplC/rplD/rplE/rplF/rplK/rplL/rplM/rplN/rplO/rplQ/rplR/rplT/rplU/rplW/rplX/rpmA/rpmC/rpmD/rpmJ/rpoA/rpoB/rpoC/rpoS/rppH/rps…
GO:0009059	macromolecule biosynthetic process	118/315	360/1205	0.000463653	0.00621771	0.00524347	acnB/alaS/argP/argS/asnS/aspS/bepA/ccmA/crp/cspE/cueR/cysS/cytR/dacA/dnaB/dnaX/dsbB/eptA/fecA/fis/fkpB/fur/galE/gcvA/glmM/glyS/gmhA/gyrA/gyrB/hcaR/hupB/hycI/ileS/infC/iscR/iscS/leuS/lpoA/lrhA/lrp/lysS/metG/mnmA/mpl/mraZ/mreB/mreC/nrdA/oxyR/panD/phoU/pnp/ppiD/prfB/priB/proQ/psd/queA/rcsB/rimO/rlmC/rlmI/rlmL/rlmM/rluA/rmf/rnb/rne/rplA/rplB/rplC/rplD/rplE/rplF/rplK/rplL/rplM/rplN/rplO/rplQ/rplR/rplT…
GO:0051668	localization within membrane	12/315	19/1205	0.000680954	0.00868632	0.00732529	asmA/bamB/bamC/bamD/bamE/lolA/secD/secF/secG/secY/yajC/yidC
GO:0072657	protein localization to membrane	12/315	19/1205	0.000680954	0.00868632	0.00732529	asmA/bamB/bamC/bamD/bamE/lolA/secD/secF/secG/secY/yajC/yidC
GO:0006091	generation of precursor metabolites and energy	36/315	88/1205	0.00120969	0.0150636	0.0127033	aceK/acnB/bisC/cyoA/cyoB/dmsC/dsbB/fbaB/fldB/gltA/gpmA/icd/kefG/mdh/narH/ndh/nuoA/nuoB/nuoC/nuoE/nuoF/nuoG/nuoH/nuoI/nuoJ/nuoL/ppc/sdhB/sdhC/sdhD/sucA/sucB/sucC/sucD/talB/torZ
GO:0051649	establishment of localization in cell	12/315	20/1205	0.00130692	0.0158958	0.0134051	asmA/ccmA/fecA/fepA/fepB/secD/secF/secG/secY/tatA/tatB/tatC
GO:0006399	tRNA metabolic process	23/315	50/1205	0.00155949	0.0185366	0.0156322	alaS/argS/asnS/aspS/cysS/glyS/ileS/iscS/leuS/lysS/metG/mnmA/queA/rimO/rluA/rne/rppH/thiI/trpS/tsaB/tsaE/tyrS/valS
GO:0019725	cellular homeostasis	21/315	45/1205	0.00200114	0.0232577	0.0196135	ahpC/ahpF/ccmA/cydD/exbD/fecA/fepA/fepB/gadA/ibaG/iscU/kefB/kefC/kefG/phoU/rpoA/rpoB/rpoC/sthA/tonB/trxB
GO:0042592	homeostatic process	22/315	48/1205	0.00209477	0.0236009	0.0199029	ahpC/ahpF/ccmA/cydD/exbD/fecA/fepA/fepB/gadA/ibaG/iscU/kefB/kefC/kefG/ndh/phoU/rpoA/rpoB/rpoC/sthA/tonB/trxB
GO:0044271	cellular nitrogen compound biosynthetic process	107/315	332/1205	0.00212092	0.0236009	0.0199029	accB/accC/acnB/add/ahpC/alaS/argP/argS/asnS/aspS/cmk/cof/crp/cspE/cueR/cyoE/cysG/cysS/cytR/dnaB/dnaX/entB/entC/entE/fecA/fis/fur/gcvA/glmM/glyS/guaA/guaB/gyrA/gyrB/hcaR/hupB/ileS/infC/iscR/iscS/leuS/lrhA/lrp/lysS/metG/mraZ/nrdA/oxyR/panD/pdxH/prfB/priB/prs/pyrH/queA/rcsB/relA/rmf/rplA/rplB/rplC/rplD/rplE/rplF/rplK/rplL/rplM/rplN/rplO/rplQ/rplR/rplT/rplU/rplW/rplX/rpmA/rpmC/rpmD/rpmJ/rpoA/rpoB/rpo…
GO:0043170	macromolecule metabolic process	145/315	474/1205	0.00296583	0.0323152	0.0272518	aceK/acnB/alaS/amiB/argP/argS/asnS/aspS/bepA/ccmA/clpA/crp/cspE/cueR/cysS/cytR/dacA/dnaB/dnaX/dsbB/eptA/fecA/fis/fkpB/ftsE/ftsX/fur/galE/gcvA/glmM/glyS/gmhA/gyrA/gyrB/hcaR/hupB/hycI/ileS/infC/iscR/iscS/leuS/lpoA/lrhA/lrp/lysS/map/metG/mltA/mnmA/mpl/mraZ/mreB/mreC/mug/mukB/mutL/mutY/nrdA/oxyR/panD/parC/pepN/pepQ/phoU/pnp/ppiD/prfB/priB/prmB/proQ/psd/ptrA/queA/radA/rcsB/rcsD/recC/rimO/rlmC/rlmI/rlm…
GO:0051641	cellular localization	25/315	58/1205	0.00302902	0.0323302	0.0272644	asmA/bamB/bamC/bamD/bamE/ccmA/dtpA/exbD/fecA/fepA/fepB/lolA/mdtK/secD/secF/secG/secY/tatA/tatB/tatC/tolA/tolB/tonB/yajC/yidC
GO:0007049	cell cycle	17/315	35/1205	0.00319043	0.0333719	0.028143	amiB/dedD/ftsA/ftsE/ftsQ/ftsX/ftsZ/mpl/mreB/mukB/nlpD/pal/parC/seqA/tolA/tolB/zipA
GO:0006886	intracellular protein transport	8/315	12/1205	0.00360817	0.0362898	0.0306037	asmA/secD/secF/secG/secY/tatA/tatB/tatC
GO:0046907	intracellular transport	8/315	12/1205	0.00360817	0.0362898	0.0306037	asmA/secD/secF/secG/secY/tatA/tatB/tatC
GO:0045184	establishment of protein localization	21/315	47/1205	0.00388267	0.0381402	0.0321641	asmA/bamB/bamC/bamD/bamE/dtpA/exbD/lolA/mdtK/secD/secF/secG/secY/tatA/tatB/tatC/tolA/tolB/tonB/yajC/yidC
GO:0034660	ncRNA metabolic process	27/315	65/1205	0.003938	0.0381402	0.0321641	alaS/argS/asnS/aspS/cysS/glyS/ileS/iscS/leuS/lysS/metG/mnmA/queA/rimO/rlmC/rlmI/rlmL/rlmM/rluA/rne/rppH/thiI/trpS/tsaB/tsaE/tyrS/valS
GO:0006520	amino acid metabolic process	39/315	103/1205	0.0041974	0.0399135	0.0336595	alaS/argS/aroA/asnS/aspS/cysS/dapA/dapD/eutC/gadA/glyS/guaA/hisB/hisC/hisD/hisI/ileS/ilvB/ilvD/ilvG/iscS/iscU/leuB/leuC/leuS/lrp/lysS/metB/metG/metH/panD/ridA/sucB/thiI/thrB/thrC/trpS/tyrS/valS
GO:0008104	protein localization	21/315	48/1205	0.00527327	0.0483845	0.0408033	asmA/bamB/bamC/bamD/bamE/dtpA/exbD/lolA/mdtK/secD/secF/secG/secY/tatA/tatB/tatC/tolA/tolB/tonB/yajC/yidC
GO:0070727	cellular macromolecule localization	21/315	48/1205	0.00527327	0.0483845	0.0408033	asmA/bamB/bamC/bamD/bamE/dtpA/exbD/lolA/mdtK/secD/secF/secG/secY/tatA/tatB/tatC/tolA/tolB/tonB/yajC/yidC

### Sheet: Cluster 4
Simplified GO Enrich
ID	Description	Shortened Term	GeneRatio	BgRatio	pvalue	p.adjust	qvalue	geneID
GO:0042938	dipeptide transport	Dipeptide Transport	9/114	16/1205	2.90994e-06	0.00080859	0.000780928	ddpA/ddpB/ddpC/ddpD/ddpF/dppB/dppC/dppD/dppF
GO:0071702	organic substance transport	Organic Transport	34/114	171/1205	4.04295e-06	0.00080859	0.000780928	arnF/csgE/csgF/csgG/ddpA/ddpB/ddpC/ddpD/ddpF/dppB/dppC/dppD/dppF/emrK/eutH/fryA/glnQ/gspL/gspM/hisM/leuE/mdtM/mtlA/phnC/phnF/rbsA/ugpA/xanQ/xylF/xylG/ydcS/ydcV/yehW/yhdX																																							37
GO:0045184	establishment of protein localization	Protein Localisation	14/114	47/1205	4.91621e-05	0.00284037	0.0027432	csgE/csgF/csgG/ddpA/ddpB/ddpC/ddpD/ddpF/dppB/dppC/dppD/dppF/gspL/gspM
GO:0071705	nitrogen compound transport	Nitrogen Transport	24/114	114/1205	5.86743e-05	0.00284037	0.0027432	csgE/csgF/csgG/ddpA/ddpB/ddpC/ddpD/ddpF/dppB/dppC/dppD/dppF/eutH/glnQ/gspL/gspM/hisM/leuE/sbp/xanQ/ydcS/ydcV/yehW/yhdX
GO:0006810	transport	Transport	43/114	269/1205	6.37574e-05	0.00284037	0.0027432	arnF/bfr/csgE/csgF/csgG/ddpA/ddpB/ddpC/ddpD/ddpF/dppB/dppC/dppD/dppF/emrK/eutH/fryA/glnQ/gspL/gspM/hisM/leuE/mdtL/mdtM/mtlA/phnC/phnF/rbsA/sbp/tauC/ugpA/xanQ/xylF/xylG/ydcS/ydcT/ydcU/ydcV/ydfJ/yehW/ygjI/yhdX/yhjX
GO:0008104	protein localization	Protein Localisation	14/114	48/1205	6.39083e-05	0.00284037	0.0027432	csgE/csgF/csgG/ddpA/ddpB/ddpC/ddpD/ddpF/dppB/dppC/dppD/dppF/gspL/gspM
GO:0070727	cellular macromolecule localization	Macromolecule Localisation	14/114	48/1205	6.39083e-05	0.00284037	0.0027432	csgE/csgF/csgG/ddpA/ddpB/ddpC/ddpD/ddpF/dppB/dppC/dppD/dppF/gspL/gspM
GO:0030031	cell projection assembly	Projection Assembly	6/114	13/1205	0.000622164	0.0150089	0.0144954	csgE/csgF/csgG/flhC/flhD/yfcU
GO:0008283	cell population proliferation	Cell Proliferation	7/114	18/1205	0.000746177	0.015709	0.0151716	csgE/csgF/csgG/flgM/flhC/flhD/yfcU
GO:0030030	cell projection organization	Projection Organisation	7/114	18/1205	0.000746177	0.015709	0.0151716	csgE/csgF/csgG/flgM/flhC/flhD/yfcU
Full GO Enrich
ID	Description	GeneRatio	BgRatio	pvalue	p.adjust	qvalue	geneID
GO:0042938	dipeptide transport	9/114	16/1205	2.90994e-06	0.00080859	0.000780928	ddpA/ddpB/ddpC/ddpD/ddpF/dppB/dppC/dppD/dppF
GO:0071702	organic substance transport	34/114	171/1205	4.04295e-06	0.00080859	0.000780928	arnF/csgE/csgF/csgG/ddpA/ddpB/ddpC/ddpD/ddpF/dppB/dppC/dppD/dppF/emrK/eutH/fryA/glnQ/gspL/gspM/hisM/leuE/mdtM/mtlA/phnC/phnF/rbsA/ugpA/xanQ/xylF/xylG/ydcS/ydcV/yehW/yhdX
GO:0006857	oligopeptide transport	9/114	18/1205	1.04923e-05	0.00139897	0.00135111	ddpA/ddpB/ddpC/ddpD/ddpF/dppB/dppC/dppD/dppF
GO:0015031	protein transport	14/114	43/1205	1.56861e-05	0.00156861	0.00151494	csgE/csgF/csgG/ddpA/ddpB/ddpC/ddpD/ddpF/dppB/dppC/dppD/dppF/gspL/gspM
GO:0045184	establishment of protein localization	14/114	47/1205	4.91621e-05	0.00284037	0.0027432	csgE/csgF/csgG/ddpA/ddpB/ddpC/ddpD/ddpF/dppB/dppC/dppD/dppF/gspL/gspM
GO:0071705	nitrogen compound transport	24/114	114/1205	5.86743e-05	0.00284037	0.0027432	csgE/csgF/csgG/ddpA/ddpB/ddpC/ddpD/ddpF/dppB/dppC/dppD/dppF/eutH/glnQ/gspL/gspM/hisM/leuE/sbp/xanQ/ydcS/ydcV/yehW/yhdX
GO:0006810	transport	43/114	269/1205	6.37574e-05	0.00284037	0.0027432	arnF/bfr/csgE/csgF/csgG/ddpA/ddpB/ddpC/ddpD/ddpF/dppB/dppC/dppD/dppF/emrK/eutH/fryA/glnQ/gspL/gspM/hisM/leuE/mdtL/mdtM/mtlA/phnC/phnF/rbsA/sbp/tauC/ugpA/xanQ/xylF/xylG/ydcS/ydcT/ydcU/ydcV/ydfJ/yehW/ygjI/yhdX/yhjX
GO:0008104	protein localization	14/114	48/1205	6.39083e-05	0.00284037	0.0027432	csgE/csgF/csgG/ddpA/ddpB/ddpC/ddpD/ddpF/dppB/dppC/dppD/dppF/gspL/gspM
GO:0070727	cellular macromolecule localization	14/114	48/1205	6.39083e-05	0.00284037	0.0027432	csgE/csgF/csgG/ddpA/ddpB/ddpC/ddpD/ddpF/dppB/dppC/dppD/dppF/gspL/gspM
GO:0051234	establishment of localization	43/114	273/1205	9.40458e-05	0.00376183	0.00363314	arnF/bfr/csgE/csgF/csgG/ddpA/ddpB/ddpC/ddpD/ddpF/dppB/dppC/dppD/dppF/emrK/eutH/fryA/glnQ/gspL/gspM/hisM/leuE/mdtL/mdtM/mtlA/phnC/phnF/rbsA/sbp/tauC/ugpA/xanQ/xylF/xylG/ydcS/ydcT/ydcU/ydcV/ydfJ/yehW/ygjI/yhdX/yhjX
GO:0051179	localization	43/114	275/1205	0.000113705	0.00413473	0.00399328	arnF/bfr/csgE/csgF/csgG/ddpA/ddpB/ddpC/ddpD/ddpF/dppB/dppC/dppD/dppF/emrK/eutH/fryA/glnQ/gspL/gspM/hisM/leuE/mdtL/mdtM/mtlA/phnC/phnF/rbsA/sbp/tauC/ugpA/xanQ/xylF/xylG/ydcS/ydcT/ydcU/ydcV/ydfJ/yehW/ygjI/yhdX/yhjX
GO:0051641	cellular localization	15/114	58/1205	0.000159363	0.0053121	0.00513037	bfr/csgE/csgF/csgG/ddpA/ddpB/ddpC/ddpD/ddpF/dppB/dppC/dppD/dppF/gspL/gspM
GO:0015833	peptide transport	10/114	30/1205	0.000229645	0.007066	0.00682427	ddpA/ddpB/ddpC/ddpD/ddpF/dppB/dppC/dppD/dppF/yhdX
GO:0055085	transmembrane transport	37/114	231/1205	0.000262308	0.00749452	0.00723812	arnF/csgE/csgF/csgG/ddpA/ddpB/ddpC/dppB/dppC/dppD/dppF/emrK/fryA/glnQ/gspL/gspM/hisM/leuE/mdtL/mdtM/mtlA/rbsA/sbp/tauC/ugpA/xanQ/xylF/xylG/ydcS/ydcT/ydcU/ydcV/ydfJ/yehW/ygjI/yhdX/yhjX
GO:0035442	dipeptide transmembrane transport	6/114	12/1205	0.000362839	0.00967571	0.0093447	ddpB/ddpC/dppB/dppC/dppD/dppF
GO:0030031	cell projection assembly	6/114	13/1205	0.000622164	0.0150089	0.0144954	csgE/csgF/csgG/flhC/flhD/yfcU
GO:0033036	macromolecule localization	16/114	72/1205	0.000637878	0.0150089	0.0144954	csgE/csgF/csgG/ddpA/ddpB/ddpC/ddpD/ddpF/dppB/dppC/dppD/dppF/emrK/gspL/gspM/mdtM
GO:0008283	cell population proliferation	7/114	18/1205	0.000746177	0.015709	0.0151716	csgE/csgF/csgG/flgM/flhC/flhD/yfcU
GO:0030030	cell projection organization	7/114	18/1205	0.000746177	0.015709	0.0151716	csgE/csgF/csgG/flgM/flhC/flhD/yfcU
GO:0042886	amide transport	10/114	35/1205	0.000929952	0.018599	0.0179628	ddpA/ddpB/ddpC/ddpD/ddpF/dppB/dppC/dppD/dppF/yhdX
GO:0035672	oligopeptide transmembrane transport	6/114	14/1205	0.00100539	0.0191502	0.0184951	ddpB/ddpC/dppB/dppC/dppD/dppF

### Sheet: Cluster 5
Full GO Enrich
ID	Description	Simplified Term	GeneRatio	BgRatio	pvalue	p.adjust	qvalue	geneID
GO:0009607	response to biotic stimulus	Response to Biotic Stimulus	5/53	11/1205	5.15295e-05	0.0134492	0.0133434	pspA/pspB/pspD/pspG/tqsA
