## Supplementary material for "Heterogeneous efflux pump expression underpins phenotypic resistance to antimicrobial peptides": Data Set S4

### Sheet: Greater TF Activity in Low
Greater Activity in Low Accumulators		TF Gene Targets
Transcription Factor	Transcription Factor Activity (Low vs. High)	Cluster 1	Cluster 2	Cluster 3	Cluster 4	Cluster 5
Nac	3.81754	gabD,gabP,gabT,nupC	mioC	asnC,nac	feaR,patD,ydcS,ydcT,ydcU,ydcV	NA
EvgA	3.5994	gadE,mdtE,mdtF	NA	NA	emrK,evgA,evgS,yfdX	NA
PdhR	3.57377	glcB,glcD,glcE,glcF,glcG	cyoA,cyoB,cyoE,fecA,ftsA,ftsQ,ftsZ,mraZ,ndh	aceF,cyoC,cyoD,hemL,hha,lpxC,tomB	NA	grcA
MetJ	3.50431	folE,metC	ahpC,ahpF,metB	metE,metK,metN	NA	metF,metR
Cra	3.49634	aceB,eno,fbaA,gpmM,manX,manY,manZ,pfkA,pgk,ptsH,ptsH,ptsI,ptsI,pykF,tpiA	aceK,acnB,crp,cyoA,cyoB,cyoE,cysG,fbaB,icd,mpl,ppc,ppsA,setA	aceF,aroP,betA,betB,betI,crr,crr,cydB,cyoC,cyoD,eda,glcC,glk,prpE	csgD,csgE,csgF,csgG,mtlA,mtlD,mtlR	prpB,prpC,prpD
GlpR	3.28445	NA	NA	glpA,glpD,glpF,glpK	NA	NA
NtrC	3.19734	argT,cbl,potF,potG,potH,rpoE,rseB,rseC,yeaH	relA	glnG,glnG,nac,rutA,yeaG	astE,ddpA,ddpB,ddpC,ddpD,ddpF,ddpX,glnQ,glnQ,hisM,patA,yhdW,yhdX	rutB,rutD
RcdA	2.66479	bluF,rsd,sulA	rmf	ydeI	csgD,csgE,csgF,csgG	NA
MlrA	2.65213	obgE,yhbE	ibaG,rplU,rpmA	NA	csgD,csgE,csgF,csgG	NA
BolA	2.33704	mreD	mreB,mreC	dacC,dacC	ampC,ampC,csgD,csgE,csgF,csgG	NA
CysB	2.1575	cbl,cysB,cysC,cysD,cysJ,cysK,cysN,tauA,ybdN,yciW	cysA,cysW	cysM,dgcZ,hslJ	tauB,tauC	ssuC
IdnR	1.86159
UxuR	1.84331	NA	NA	exuR,gntP,uxuR	NA	NA
BasR	1.83486	cspI	NA	hha,tomB	csgD,csgE,csgF,csgG	NA
ExuR	1.81361	uxaB	uxaC	exuR,exuT,uxaA,uxuR	NA	NA
CRP	1.73781	aceB,agp,ansB,cdd,cdd,cpdB,csiE,fbaA,focA,gabD,gabP,gabT,gadE,gadX,gcd,hicB,infB,manX,manY,manZ,mdtE,mdtF,nanM,nupC,nupG,nupG,nusA,paaJ,paaK,paaZ,pgk,ptsG,ptsH,ptsH,ptsI,ptsI,rbfA,rimP,rpoE,rseB,rseC,sbmC,sodA,tam,truB,trxA,ugpB,ugpC,ugpE,ugpQ,uxaB,xseA,yhcH	aceK,acnB,aroA,crp,crp,cspE,cyoA,cyoB,cyoE,cysG,cytR,cytR,dctA,deoD,deoD,entB,entC,entE,fecA,fepA,fis,fis,fur,gadA,galE,galE,gltA,guaA,guaB,gyrA,hflC,hupB,ilvB,mdh,mpl,nagE,nagE,nlpE,nrdA,oxyR,pnp,priB,relA,rmf,rplM,rpoS,rpsF,rpsO,sdhB,sdhC,sdhD,sucA,sucB,sucC,sucD,uxaC,ybiT,ybiT	aceF,araC,ascB,crr,crr,cspD,cyoC,cyoD,dcuA,deoB,deoB,dksA,entA,exuR,exuT,fadD,fadH,fadL,fucO,fucU,gadB,gadC,galP,gatA,gatB,gatC,gatZ,gcvT,glcC,glgS,glnG,glnG,glpA,glpD,glpF,glpK,gntP,grpE,ldtB,ldtB,manA,manA,metK,modC,nagA,nagA,ompA,ompF,osmY,proP,proP,prpE,raiA,rplI,rpoH,rpoH,rpsI,rpsR,sdhA,sodB,uxaA,uxuR,ychH,zraR,zraS	aldB,csgD,csgE,csgF,csgG,dadA,dadA,dadX,dadX,ebgA,feaR,flhC,flhD,gatD,malT,mtlA,mtlD,mtlR,preT,puuB,rbsA,rbsK,trg,ugpA,xylF,xylG,yjcH	grcA,ompW,paaF,prpB,prpC,prpD
XylR	1.68441	NA	NA	araC	xylF,xylG	NA
SlyA	1.65864	paaJ,paaK,rsd	rmf	fecI,fecR,pagP	gspL,gspM	paaF
TyrR	1.58491	NA	NA	aroF,aroP,tyrR,yaiA	NA	NA
HprR	1.48448	NA	cyoA,cyoB,cyoE	cyoC,cyoD	NA	NA
AcrR	1.45768	NA	acrB	soxS	flhC,flhD,soxR	NA
Zur	1.42112	NA	NA	znuB,znuC	NA	zinT,znuA
YdeO	1.41929	gadE,mdtE,mdtF	NA	appA,uspD	dctR	NA
HU	1.35524	NA	galE,pgm,seqA	NA	NA	NA
BirA	1.29915	NA	NA	bioC	NA	bioD
GlcC	1.26436	glcB,glcD,glcE,glcF,glcG	NA	glcC	NA	NA
Cbl	1.13512	tauA	NA	NA	tauB,tauC	ssuC
AscG	1.13187	NA	ybiT	ascB,htpG	NA	NA
DeoR	1.09322	nupG	deoD	deoB	NA	NA
UlaR	1.04382
RutR	1.03879	gadX	fepB	rutA,rutR	NA	rutB,rutD
GadE-RcsB	0.983532	gadX	gadA	yhiM	dctR	NA
AllR	0.983235	ybbY	NA	NA	NA	allA,gcl,glxR,hyi
PgrR	0.980869	ycjG,ycjY	NA	tyrR,ycjF,ycjX	NA	NA
NsrR	0.939258	cdd,fhlA,sufA,sufB,sufC,sufD,sufE,sufS	bamE,hycI,infC,lrp,ndh,rplT	aceF,ihfA,pgpC,pheT,rpmI,sodB,tadA,wecC	feaR,ydbD	NA
CsgD	0.833064	nlpA,pepD,wrbA,yccJ	yhbS	NA	csgC,csgD,csgE,csgF,csgG,flgM,yccT	NA
CytR	0.818514	cdd,nupC,nupG	cytR,deoD	deoB,rpoH	NA	NA
IHF	0.807362	aceB,cysJ,fhlA,focA,gcd,glcB,glcD,glcE,glcF,glcG,paaJ,paaK,paaZ,rpoE,rseB,rseC,rtcB,sodA,sra,sufA,sufB,sufC,sufD,sufE,sufS	aceK,cysG,cysG,dmsC,fis,gltA,hycI,ilvD,ilvD,ilvG,ilvG,narH,ndh,nuoA,nuoB,nuoC,nuoE,nuoF,nuoG,nuoH,nuoI,nuoJ,nuoL,phoU,pstA,pstB,sucA,sucB,sucC,sucD,ubiA	amiA,dppA,fimA,hemA,ihfA,narG,narJ,nuoK,nuoM,nuoN,ompC,ompF,ompF,osmE,osmY,pstC,pstS,rpoH,sodB,uspB	csgD,csgE,csgF,csgG,dppB,dppC,dppD,dppF,flhC,flhD,glnQ,prfA,prmC,yjcH	ibpB,paaF,pspA,pspB,pspC,pspD,pspE,pspG,ssuC,ssuC
SdiA	0.783899	rsd	ftsA,ftsQ,ftsQ,ftsZ,rmf	NA	NA	NA
MprA	0.774831	NA	acrB	NA	NA	NA
MraZ	0.744171	NA	ftsA,ftsQ,ftsZ,mioC,mraZ	lpxC	NA	NA
IscR	0.640141	nrdE,nrdF,rnlA,rnlB,sufA,sufB,sufC,sufD,sufE,sufS,ydiU	iscR,iscS,iscU	erpA,iscA	NA	NA
AppY	0.486126	NA	NA	appA	NA	NA
PurR	0.476457	purH,speB	guaA,guaB,prs	gcvT,purC	ubiX	NA
MetR	0.447483	NA	metH	metE	NA	metR
GcvA	0.400805	NA	gcvA	gcvT,gcvT	NA	NA
Ada	0.332329	ada,ada	NA	NA	alkB,alkB	NA
MhpR	0.274159
FlhDC	0.265638	gltI,gltJ,gltK	ccmA,mdh,recC	ccmF,ccmH,glpA	flgM,fliD	NA
GadW	0.254632	gadE,gadX,gadX,mdtE,mdtF	gadA,gadA	gadB,gadB,gadC,gadC	dctR,yhiD,yhiD	NA
TorR	0.217582	gadX	gadA	NA	yhiD	NA
GadE	0.20702	gadE,gadX,mdtE,mdtF,yjbQ,yjbR	cyoA,cyoB,cyoE,fabZ,hdeD,lpxA,lrp	cyoC,cyoD,fliC,gadB,gadC,yhiM	yhiD	rcsA
StpA	0.18389
ArgP	0.15027	dnaA,dnaN,lysP	argP,dapD,nrdA	dapB	NA	NA
Fur	0.12535	fhuF,mntH,nrdE,nrdF,sodA,sufA,sufB,sufC,sufD,sufE,sufS	cyoA,cyoB,cyoE,entB,entC,entE,entS,entS,exbD,fecA,fepA,fepB,fur,gpmA,metH,ndh,rcnB,rpoS,sdhB,sdhC,sdhD,sucA,sucB,sucC,sucD,tonB,tonB	cyoC,cyoD,entA,entF,fecI,fecR,feoB,fes,katE,katG,metJ,nac,ompF,oppC,sdhA,soxS,ybdZ,ygaC	flhC,flhD,gspL,gspM,soxR	feoC,grcA,ompW,zinT
QseB	0.119154	NA	NA	fimA	feaR,feaR,flhC,flhD	NA
LsrR	0.049585	tam	NA	NA	NA	NA
SgrR	0.0429134	NA	setA	NA	NA	NA
PhoB	0.040354	amn,gadX,phnO,phnP,psiF,tktB,ugpB,ugpB,ugpC,ugpC,ugpE,ugpE,ugpQ,ugpQ	argP,phoQ,phoU,pstA,pstB,sbcC	cra,eda,ompF,pstC,pstS,ytfK	feaR,phnC,phnF,phoH,ugpA,ugpA	phnI

### Sheet: No Differential TF Activity
No Differential Activity		TF Gene Targets
Transcription Factor	Transcription Factor Activity (Low vs. High)	Cluster 1	Cluster 2	Cluster 3	Cluster 4	Cluster 5
ChbR	0
LldR	0	lldR,lldR	NA	NA	NA	NA
MelR	0

### Sheet: Reduced TF Activity in Low
Reduced Activity in Low Accumulators		TF Gene Targets
Transcription Factor	Transcription Factor Activity (Low vs. High)	Cluster 1	Cluster 2	Cluster 3	Cluster 4	Cluster 5
PspF	-6.42155	NA	NA	NA	NA	pspA,pspB,pspC,pspD,pspE,pspG
CpxR	-6.22326	cpxR,rpoE,rseB,rseC,yidQ	bacA,bamE,fabZ,lpxA,mdtA,ppiD,psd,slt	degP,dgcZ,ftnB,hha,ldtC,ldtD,ompC,ompF,rpoH,tomB,tsr,yccA,yqjA	csgC,csgD,csgE,csgF,csgG	cpxP,spy,yebE,yqaE
RcsAB	-5.06756	NA	NA	NA	csgD,csgE,csgF,csgG,flhC,flhD	rcsA
FliZ	-4.52736	gadE,mdtE,mdtF	NA	gadB,gadC,osmY	csgC,csgD,csgE,csgF,csgG,flhC,flhD,mlrA,yhiD	NA
GatR	-3.93494	NA	NA	gatA,gatB,gatC,gatZ	gatD	NA
RstA	-3.72967	NA	narH	narG,narJ,ompF	csgD,csgE,csgF,csgG	NA
PaaX	-3.56966	paaJ,paaK,paaY,paaZ	NA	NA	NA	paaF
BtsR	-3.28448	yobF	mdh	aceF	csgC,csgD,csgE,csgF,csgG	NA
PrpR	-3.23732	NA	NA	prpE	NA	prpB,prpC,prpD
MarA	-3.04706	pqiA,pqiB,sodA,tolC,xseA,ycgZ	acrB,fpr,nfsA	ariR,mlaB,mlaC,mlaD,mlaE,mlaF,yncE	dctR,pqiC,yhiD	NA
YjjQ	-2.95833	NA	NA	ompC,ybhL	flhC,flhD,gfcA,yciX,ymiA	NA
Fis	-2.87422	ansB,apaG,apaH,cbpA,cbpM,cspA,cspI,dnaA,dnaN,gadX,infB,mazG,msrA,nusA,ptsG,ptsG,rbfA,rimP,rsmA,sra,trmA,truB,yhcH	acnB,crp,cyoA,cyoB,cyoE,cysG,deoD,dmsC,fis,gadA,guaA,guaB,gyrA,gyrB,hupB,narH,ndh,ndh,nrdA,nuoA,nuoB,nuoC,nuoE,nuoF,nuoG,nuoH,nuoI,nuoJ,nuoL,pnp,queA,rplM,rpsO,topA,topA	cyoC,cyoD,deoB,fadA,fadB,gadB,gadC,glcC,glnG,glpA,hns,katE,narG,narJ,nuoK,nuoM,nuoN,osmE,osmY,pdxA,proP,rpsI,tufB	aldB,glnQ,mtlA,mtlD,mtlR,trg,xylF,xylG,yjcH	grcA
PhoP	-2.77846	cysB,gadE,glgB,purH,tolC	acrB,hdeD,metB,phoQ,phoQ	fadL,hemL,nagA,ompT,pagP,phoP,phoP,rutA,slyB,slyB,treR,ybjG	yhiD	mgrB,mgtA,rstA,rstB,rutB,rutD
MatA	-2.77343	NA	NA	ecpA,fliC	flhC,flhD	ecpR
HypT	-2.55652	NA	fecA,metB	cydB,metN	NA	NA
SoxR	-2.53843	sodA	NA	aroF,soxS	soxR	NA
Lrp	-2.15112	avtA,gabD,gabP,gabT,lysP	aroA,ilvD,ilvG,lrp,ridA	alaE,fimA,gcvT,ompC,oppC,osmY,tdh	dadA,dadX,leuE,malT,sdaA,yhiD	NA
FadR	-2.13061	accA,fabA,fadM,iclR	accB,accC,fabB	accD,fadA,fadB,fadD,fadH,fadI,fadL	NA	NA
NanR	-2.08414	nanM,yhcH	NA	NA	NA	NA
OxyR	-2.01706	dsbG,elaB,elaB,fhuF,mntH,sufA,sufB,sufC,sufD,sufE,sufS,ychF	ahpC,ahpF,flu,fur,nfsA,oxyR	gntP,katG,metE,znuB,znuC	NA	metR,trxC,zinT,znuA
BaeR	-1.9987	NA	mdtA	NA	NA	spy
TrpR	-1.92919	aroH	trpR	trpA,trpB,trpC,trpD,trpE,yaiA	NA	NA
CusR	-1.89647	NA	cyoA,cyoB,cyoE	cyoC,cyoD	NA	NA
FNR	-1.88595	ackA,ansB,fhlA,focA,gadX,malP,malQ,moaA,pitA,puuP,sodA,ybdN,ynfE,ynfF,ysgA	ccmA,cydD,cyoA,cyoB,cyoE,cysG,dmsC,gadA,narH,ndh,nuoA,nuoB,nuoC,nuoE,nuoF,nuoG,nuoH,nuoI,nuoJ,nuoL,phoU,pstA,pstB,rplB,rplC,rplD,rplM,rplT,rplW,rpmC,rpsC,rpsJ,rpsS,sdhB,sdhC,sdhD,sucA,sucB,sucC,sucD,ubiA,uxaC,ychO,ydeJ	aceF,aceF,arcA,arcA,ccmF,ccmH,cheR,cydB,cydB,cydC,cyoC,cyoD,dcuA,dppA,entF,fdhF,feoB,fes,gcvT,glpA,hemA,iraD,katG,moaE,nac,narG,narJ,nuoK,nuoM,nuoN,ompX,pepT,pstC,pstS,rimM,rplP,rplS,rplV,rpsI,rpsP,rpsQ,sdhA,soxS,tpx,trmD,uraA,uxaA,ybdZ	dppB,dppC,dppD,dppF,emrK,nrdG,prfA,prmC,soxR	dcuC,feoC,grcA,grcA,ompW,ompW,ssuC
CdaR	-1.75851	NA	NA	cdaR	NA	NA
Rob	-1.72546	sodA,tolC	acrB,nfsA	ldtB	NA	NA
FucR	-1.71296	NA	NA	fucO,fucU	NA	NA
LexA	-1.67913	dinB,dinG,dinJ,polB,sbmC,ssb,sulA,umuC,uvrA,uvrB,yafO,yafQ	ftsA,ftsQ,ftsZ,ptrA,uvrD	lexA,lpxC,recA,recN,ruvA,ybiB	phr,umuD,yafN	yafP
RbsR	-1.66775	purH	add	NA	rbsA,rbsK	NA
ArgR	-1.63263	artP,artQ,infB,nusA,rbfA,rimP,truB	pnp,rpsO	NA	astE,hisM	NA
PuuR	-1.61827	puuP	NA	NA	puuB	NA
NarL	-1.5843	focA,ynfE,ynfF	ccmA,cydD,cysG,dmsC,narH,nuoA,nuoB,nuoC,nuoE,nuoF,nuoG,nuoH,nuoI,nuoJ,nuoL,ubiA	ccmF,ccmH,cydC,dcuA,fdhF,narG,narJ,nuoK,nuoM,nuoN	NA	ompW
LeuO	-1.56935	NA	leuB,leuC	NA	NA	NA
ModE	-1.36007	moaA	ccmA,deoD,dmsC,hycI	ccmF,ccmH,deoB,moaE,modC,oppC	NA	NA
AraC	-1.2972	NA	NA	araC,araC	ydeN	NA
GalR	-1.26992	NA	galE,galE	galP	NA	NA
GalS	-1.26992	NA	galE,galE	galP	NA	NA
SoxS	-1.17806	pqiA,pqiB,ptsG,sodA,tolC	acrB,fldB,fpr,fur,nfsA	ribA,soxS	pqiC	ompW,zinT
HyfR	-1.17751
MqsA	-1.10577	NA	rpoS	cspD,mqsA,mqsR	csgD,csgE,csgF,csgG	NA
HcaR	-1.07137	NA	hcaR	NA	NA	NA
HipB	-0.867416	NA	relA	fadH	NA	NA
McbR	-0.811634	rsd	rmf	mcbA,yciE,yciF,yciG	NA	NA
GadX	-0.752037	gadE,gadX,mdtE,mdtF	dtpA,gadA,glsA,hdeD,rpoS,ybaT	asnB,gadB,gadC,hns,lon,speG,uspE,ynfB	dctR,ydeN,yhiD,yhiD	NA
MalT	-0.721223	malP,malQ	NA	NA	NA	NA
NarP	-0.655669	NA	ccmA,ccmA,cysG	ccmF,ccmF,ccmH,ccmH,fdhF	NA	NA
NhaR	-0.62696	nhaR	NA	nhaA	NA	NA
ArcA	-0.606512	aceB,ackA,focA,gadE,gadX,glcB,glcD,glcE,glcF,glcG,lldR,ptsG,puuP,rsd,sodA,ssb,uvrA,ybdN	aceK,acnB,cydD,cyoA,cyoB,cyoE,dctA,gadA,gltA,icd,mdh,ndh,nuoA,nuoB,nuoC,nuoE,nuoF,nuoG,nuoH,nuoI,nuoJ,nuoL,rmf,rplB,rplC,rplD,rplW,rpmC,rpoS,rpsC,rpsJ,rpsS,sdhB,sdhB,sdhC,sdhC,sdhD,sdhD,sucA,sucA,sucB,sucB,sucC,sucC,sucD,sucD,ubiA	aceF,appA,betA,betB,betI,cydB,cydC,cyoC,cyoD,fadA,fadB,fadD,fadH,fadI,fadL,gatA,gatB,gatC,gatZ,glpA,glpD,hemA,nuoK,nuoM,nuoN,oppC,rplP,rplV,rpsQ,rutA,sdhA,sdhA,tpx	appY,gatD,prfA,prmC,puuB	dcuC,grcA,ompW,rutB,rutD
FhlA	-0.595921	fhlA	hycI	fdhF	NA	NA
TdcA	-0.571548
TdcR	-0.571548
DcuR	-0.549132	NA	dctA	dcuA	NA	NA
Mlc	-0.516397	manX,manY,manZ,ptsG,ptsH,ptsI	NA	crr	malT	NA
CreB	-0.465842	talA	NA	NA	NA	NA
NrdR	-0.45061	nrdE,nrdF	nrdA	NA	nrdG	NA
RcsB	-0.400472	gadX,rpoE,rseB,rseC,sra	ftsA,ftsZ,gadA,hdeD,lolA	gadB,gadC,osmB	yhiD	NA
AlsR	-0.334462	NA	alsR	NA	NA	NA
RcsB-BglJ	-0.256672
AdiY	-0.198797	gadX	gadA	gadB,gadC	NA	NA
OmpR	-0.172502	bolA,sra	dtpA	fadL,feoB,ompC,ompF,ompF	csgD,csgE,csgF,csgG,flhC,flhD	feoC
HipAB	-0.161045	NA	relA	NA	NA	NA
NagC	-0.0967665	manX,manY,manZ,nanM,ptsH,ptsI	nagE	crr,galP,glmS,glmS,nagA	ydeN	NA
H-NS	-0.0930994	bolA,csiE,cspA,gabD,gabP,gabT,gadE,gadX,mdtE,mdtF,nhaR	cysA,cysG,cysW,gadA,galE,hdeD,lrp,mukB,nrdA,rcsB,rcsD,relA	cspD,cydB,cysM,degP,entF,fes,fimA,fliC,hchA,hns,mukE,mukF,nhaA,ybdZ,yciE,yciF,yciG,yhiM	appY,csgD,csgE,csgF,csgG,dctR,evgA,evgS,flhC,flhD,gspL,gspM,hisM,nrdG,yhiD	gspB,rcsA
GntR	-0.092586	NA	NA	eda	NA	NA
DnaA	-0.0860939	dnaA,dnaA,dnaN,dnaN,uvrB	guaA,guaB,nrdA,nrdA	recN,rpoH	NA	NA
CueR	-0.0856158	moaA	NA	copA,moaE	NA	NA
DgoR	-0.0568288
