## Supplementary material for "Heterogeneous efflux pump expression underpins phenotypic resistance to antimicrobial peptides": Figure 1 - Source Data

### Sheet: Fig 1J
Figure 1J - Low Accumulators Fluorescence Profiles
Bio Rep	Cell	Distance (px)
		0	1	2	3	4	5	6	7	8	9	10	11	12	13	14	15	16	17	18	19	20
1	7	231.5	253.5	319.767	363.95	490.9	521.458	636.4	746.625	888.3	1027.72	1061	1072.87	974.95	922.2	767.6	661.833	482.5	452.258	317.7	262.65	237.5
	15	246.667	275.578	305.411	366.958	471.883	480.847	522.8	522.936	499.861	488.35	489.333	518.556	528.767	549.428	508.578	502.292	410.078	394.019	343.8	280.108	271.611
	16	234.5	298.678	360.544	397.325	490.15	574.931	622.367	617.733	609.289	642.083	620.389	605.425	603.783	565.067	456.589	437.125	383.861	321.256	290.433	250.717	230.194
	45	215	217.444	211.917	273.472	311.306	382.167	352.194	362.806	351.806	343.917	329.083	345.306	349.972	350.833	338.306	321.917	263.222	267.972	243.556	215	194.806
	53	183.194	242.833	272.361	309.111	334.972	443.917	543.361	528.278	459.25	476.389	487.833	487.583	517.5	513.194	534.028	464.667	401.417	342.806	326.389	258.861	235.167
	78	297.333	287.639	393.5	461.833	604.194	710.222	911.917	949.278	1091.75	1045.44	1047.67	1094.42	1056.39	1036.86	939.222	786.778	590.917	466.028	428	355.167	268.278
	87	224.25	282.361	315.278	333.667	357.639	368.944	400.361	476.667	555.583	511	550.778	570.778	514.306	532.611	497.639	434.528	382.361	368.889	291.778	261.611	232.722
	102	239.75	288.5	337.175	389.062	446.7	526.5	637.225	742.525	730.3	751.75	787.625	750.725	648.1	712.737	622.775	572.562	462.7	408.138	321.375	279.513	221.5
2	117	472	441.775	516.05	601.4	540.5	584.625	548.65	574.825	542.8	531.45	552.75	537.525	545.1	587.775	580.95	574.875	557.4	530.35	484.7	429.275	415.5
	126	335	304.775	417.05	436.875	450.6	483.5	512.65	490.6	445.8	458.475	497.25	463.775	449.1	499.95	529.2	534.5	463.4	419.025	420.9	409.5	368.5
	129	355	370.6	409.95	482.3	413.3	516.125	624.65	471.05	466.2	472.45	458.5	505.475	506.1	490.575	524.7	527.5	494.2	489.925	469.4	413.975	334
	130	288	266.55	378.1	436.725	499.5	619.75	722.7	874.95	945.6	1020.33	1009	944.625	938	882.575	824.4	724.625	560	439.15	347.15	291.125	250.5
	136	208	259	232	275	313	342	322	340	355	306	265	353	328	286	270	378	380	273	233	231	227
	147	168.25	206.5	233.5	294.5	294.25	278.25	314	324	318.5	301.25	347	325.75	314.5	306.75	283	376.5	348.5	302.5	285.75	229	204.25
	148	180.75	195.75	245.5	273.5	258.5	313.5	301.75	301.5	266	237.25	271.75	271.5	255	269.75	231.75	245.5	272.25	259.25	235.75	185.75	163.5
	149	231.25	244.75	279.25	294.5	320.75	302.75	307.5	330	345.75	355.75	306.25	338.5	343.75	334	327.5	274.25	288.5	273.5	256	259.75	217
	156	255	289.25	294.75	326.75	356.75	358.5	393.75	419.5	352.75	338	356	386.5	357.5	334.5	409	384.75	334.25	321.5	296.25	241.5	238.75
	166	253.417	303.594	402.778	515.025	549.728	667.361	776.2	767.883	800.439	789.225	758.778	750.881	738	715.083	687.833	565.25	446.333	375.094	264.3	206.622	200.278
	167	257.667	223.783	252.833	297.092	290.956	352.278	361.233	356.875	351.706	351.792	330	339.111	373	317.783	337.711	322.083	293.444	256.144	247.333	200.647	174.472
	170	215.917	247.206	299.1	342.933	376.067	380.417	367.033	357.819	342.583	373.542	325.444	348.847	396.267	400.747	358.667	328.375	289.944	246.933	228.5	203.844	208.556
	176	357.25	410.967	504.433	557.983	671.394	744.139	723.567	765.428	739.022	734.958	793	751.703	758.417	806.633	683.267	508.667	435.822	352.439	319.067	243.422	200.917
	177	212.75	272.494	287.111	316.833	330.744	317.042	347.1	375.417	371.561	329.708	347.611	327.839	359	353.006	340.622	359.375	309.228	313.803	245.967	253.361	207.778
	185	207.25	243.619	289.333	333.408	331.594	365.5	373.1	385.05	422.094	439.6	432.667	446.694	434.433	427.364	444.178	404	387.261	289.7	246.033	218.014	213.083
	186	216.833	252.758	295.978	316.667	311.661	353.528	398.367	435.072	440.061	413.708	451.389	421.692	413.167	402.847	421.789	436.167	399.883	324.361	296.267	276.789	233.139
	187	178.25	206.347	257.622	311.717	311.739	335.778	375.833	389.075	354.967	332.683	312.778	331.586	340.4	328.228	331.5	343.042	322.106	259.347	253.6	223.197	203.75
	188	271.333	280.192	310.422	447.353	570.433	722.722	823.856	889.225	782.939	838.658	802.333	824.633	783.272	784.867	847.644	820.097	675.567	448.081	393.711	330.033	265.889
	192	313.389	360.408	473.356	649.844	905.15	949.653	883.356	875.65	838.767	837.664	751.833	834.55	833.178	992.192	965.478	781.694	501.417	422.242	318.478	254.95	242.028
	193	295.306	322.175	477.022	624.883	944.333	998.931	1001.46	947.192	931.606	940.181	897.833	1024.05	1005.06	936.392	776.4	549.931	420.883	290.131	290.922	247.308	195.278
	194	215.75	226.925	270.033	282.242	374.35	445.458	424.244	411.408	420.983	349.222	404	346.028	415.833	398.883	440.156	377.792	308.683	306.214	338.744	307.4	279.139
	197	222.5	251.392	253.933	289.883	379.567	436.208	394.767	379.15	396.383	465.342	348.167	366.628	442	412.05	388.989	320.722	337.917	297.422	233.222	216.617	190.639
	199	288.861	272.1	357.067	438.575	536.9	649.653	890.311	1044.42	1089.69	1083.79	1020.83	1055.34	950.033	732.717	617.522	489.75	384.3	329.853	288.044	237.775	197.083
	203	241.278	262.85	293.644	359.647	335.133	435.542	446.867	383.192	388.533	391.128	358	378.122	356.7	385.1	445.467	414.417	333.217	322.461	338.544	320.542	261.667
	209	231.167	301.242	365.678	447.003	640.717	826.167	1053.19	977.133	883.722	892.139	893.167	839.631	900.617	1020.31	1007.54	727.056	503.1	432.861	326.056	252.708	238.583
	211	262.667	288.033	330.122	402.269	461.25	650.167	966.9	992.608	981.556	1040.66	1038	919.847	932.567	995.217	1032.61	815.167	602.9	495.231	397.156	349.65	263.444
3	229	245.25	278.583	312.583	354.417	419.667	460	506.25	573.333	621.25	616.667	597.167	607.333	628.583	605.667	570.417	540.417	443.25	405.917	397.75	331	285.667
	230	249	235.75	270.25	361.5	452.25	507.5	531.75	526.25	531.75	533.5	539.75	497	481.25	491	500	546.25	487.5	377.5	311	252	220.75
	243	257.75	296.5	371.5	529	740.75	959	1104.25	1114	1072.25	1024.5	957.5	945.75	975.5	1039	984.75	832	675.5	528.25	439	323	251.75
	252	247.333	270.806	279.6	361.464	435.217	452.5	453.756	414.031	440.35	448.997	434.833	438.575	449.539	490.167	497.3	449.028	401.411	327.125	288.722	267.439	261.667
	253	160.528	199.025	202.2	275.719	341.144	362	372.167	354.217	346.65	362.942	314.778	320.05	369.428	390.172	373.9	322.542	304.783	266.6	217.189	157.869	153.25
	254	177.361	211.333	273.167	255.592	246.167	277.375	338.544	370.942	412.867	336.622	316.944	360.542	379.706	386.147	392.533	357.556	298.922	222.233	195.156	165.533	164.417
	259	207.667	212.533	236.867	278.872	356.244	403.625	384.722	402.419	370.517	403.353	412.722	376.983	385.156	401.753	394.867	376.944	398.506	373.3	324.078	244.292	211.75
	264	191.417	241.522	319.267	386.672	551.344	738.708	834.322	797.572	828.983	784.556	756	770.267	782.711	817.406	743.467	572.458	464.422	412.158	313	238.506	204.75
	267	246	234.2	274.6	302.6	359.067	340.083	383	363.267	379.067	326.75	321.167	391.417	375.8	299.067	331.367	403.25	398.533	313.317	252.9	214.717	223
	268	346	310.6	450.167	549.05	540	812.167	977.4	959.433	920.333	818.95	827	850.783	910.2	928.7	1040.4	946.5	764.667	552.033	424.3	370.35	278
	272	147	168.45	211.75	229.725	277.8	364.375	402.35	396.275	370.8	340.2	372	389.35	363	342.225	325	270.5	260.6	281.05	251.25	227.775	213
	278	173	242.225	247.8	322	407.2	399.375	440.35	391.9	355.2	376.125	356.25	386.15	366.7	364.15	347.9	336.625	285.4	245.825	215.6	180.875	174
	283	234.833	291.425	322.8	335.825	417.533	467.875	526.533	528.633	504.55	530.125	494.167	462.475	475	493.667	437.2	420.833	372.917	324.125	268.333	232.017	212.5
	290	192	233.558	256.6	318.725	321.7	362.625	384.333	399.8	377.3	376.133	367.833	375.675	349.633	362.417	360.2	318.042	302.5	272.625	235.3	203.408	184
	299	217.5	257.05	320.2	399.775	516	741.375	945	1018.77	1078.7	1122.08	1126	1081.08	1112.8	992.8	773.35	560	432.4	354.1	337.35	229.55	212
	317	230	273.05	319.55	383.45	462	565.125	636.5	727.175	1009.4	1176.62	1284.5	1285.62	1299.2	1139.58	1037.5	754.5	492.7	427.75	320.7	219.75	210
	318	180.5	215.3	216.65	276.15	353.2	379.375	411.2	420.625	395.8	406.2	436	430	457.6	438.75	420	451.125	421.1	332.6	335.4	246.975	207
	321	233	291.3	331.65	401.25	529.4	663.5	727.85	816.9	862.2	815.85	819	875.1	866.2	946.525	853	844.25	640.8	428.4	380.65	314.65	223
	328	242.5	261.4	309.4	373.325	410	380.75	403.3	411.1	408.7	426.95	430	410.125	442.8	438.725	454.1	413.625	394	308.425	358.45	271.125	237
	336	229.875	239.5	329	396.375	447.375	522.125	534.125	521.125	502.625	511.75	474.125	460.75	505.75	506.75	499	467.625	458.875	378.25	282.25	260.5	243.625
	343	213.333	210.175	248.633	314.592	361.85	337.667	334.533	343.85	377.383	331.067	364.5	343.358	369.583	347.7	343.233	381.5	349.45	300.892	253.833	234.75	235.417
	345	233.833	304.575	366.533	429.692	387.25	366.833	366.533	390.375	435.15	424.917	420	360.508	359.983	404.175	384.1	370.583	360.5	289.275	246.2	208.7	184.667
	346	219	240.65	263.2	354.133	404.15	507	531.433	488.95	497.083	484.808	473.5	473.5	511.683	547.2	467.8	429.917	370.75	364.5	264.4	195.45	170.167
	351	259.333	301.35	322.233	360.175	416.35	434.167	446.667	443.075	463.25	455	396	448.608	364.917	481.7	436.2	440.75	408.65	326.383	348.5	278.275	276.25
	354	294.333	310.825	374.9	443.675	570.4	762.792	971.7	1164.75	1321.78	1328.9	1264	1311.69	1115.3	997.35	765.167	570.708	427.15	336.15	261.433	239.175	206.167
	366	370.833	429.525	587.067	661.233	885.35	1179.46	1227.33	1271.75	1256.12	1188.63	1136	1237.02	1180.17	1212.88	1171.83	885.75	751.2	587.758	447.133	347.7	293.667
Median, Lower and Upper Quartiles
Median		233.416	264.7	309.911	360.82	414.825	456.25	509.45	482.808	464.725	474.419	473.812	463.125	478.125	492.333	482.55	444.889	400.647	331.226	296.259	249.012	222.25
Lower Quartile		213.187	238.562	268.325	311.065	339.641	365.219	384	388.069	377.362	370.892	357.562	373.413	369.544	385.885	381.55	376.833	337	295.599	253.425	222.335	204.125
Upper Quartile		258.146	292.694	361.827	436.763	519.35	649.782	724.638	775.305	831.429	816.625	795.333	827.112	795.749	809.326	748.892	571.145	468.942	413.875	340.008	279.662	250.812
Normalised Values to Highest Value in High Accumulators
Median		0.117943	0.13375	0.156595	0.182318	0.209607	0.230538	0.25742	0.243958	0.234821	0.239719	0.239413	0.234012	0.241592	0.248771	0.243828	0.224798	0.202443	0.167365	0.149696	0.125823	0.112301
Lower Quartile		0.107721	0.120543	0.135582	0.157178	0.171617	0.184541	0.194031	0.196087	0.190677	0.187408	0.180673	0.188682	0.186727	0.194984	0.192793	0.19041	0.170283	0.149363	0.128053	0.112344	0.103142
Upper Quartile		0.130438	0.147895	0.182828	0.220692	0.262422	0.328328	0.366152	0.391754	0.420113	0.412632	0.401874	0.417931	0.402084	0.408944	0.378407	0.288594	0.236951	0.209127	0.171803	0.14131	0.126733
Largest Value:		1979.06

### Sheet: Fig 1J (Inset)
Fig 1J Inset - Membrane/Centre Ratio
Low (N=60)									High (N=60)
Bio Rep	Cell	Left (7 px)	Centre (10 px)	Right (13 px)	Left Membrane/Centre	Right Membrane/Centre	Mean		Bio Rep	Cell	Left (7 px)	Centre (10 px)	Right (13 px)	Left Membrane/Centre	Right Membrane/Centre	Mean
1	7	746.625	1061	922.2	0.703699	0.86918	0.78644		1	1	1624.28	1928.5	1308.6	0.842248	0.678558	0.760403
	15	522.936	489.333	549.428	1.06867	1.12281	1.09574			2	1341.5	1561.5	1201	0.85911	0.769132	0.814121
	16	617.733	620.389	565.067	0.995719	0.910827	0.953273			3	1742.8	1978	1592.8	0.881092	0.805258	0.843175
	45	362.806	329.083	350.833	1.10248	1.06609	1.08428			4	1378.45	1815.5	1556.53	0.759267	0.857353	0.80831
	53	528.278	487.833	513.194	1.08291	1.05199	1.06745			5	1326.88	1719	1381.83	0.771888	0.803854	0.787871
	78	949.278	1047.67	1036.86	0.906088	0.989686	0.947887			6	1671.95	1816	1469.9	0.920677	0.809416	0.865047
	87	476.667	550.778	532.611	0.865443	0.967016	0.916229			8	1538.88	1768	1471.7	0.870404	0.83241	0.851407
	102	742.525	787.625	712.737	0.942739	0.904919	0.923829			9	1686.28	1949.5	1726.8	0.864978	0.885766	0.875372
2	117	574.825	552.75	587.775	1.03994	1.06336	1.05165			10	1418.08	1726.5	1361.83	0.821358	0.788778	0.805068
	126	490.6	497.25	499.95	0.986626	1.00543	0.996028			11	1393.95	1653.5	1345.33	0.84303	0.813623	0.828326
	129	471.05	458.5	490.575	1.02737	1.06996	1.04866			12	1434.78	1796	1586.47	0.798872	0.883338	0.841105
	130	874.95	1009	882.575	0.867146	0.874703	0.870924			13	1710.43	1845.22	1518.96	0.926951	0.823188	0.87507
	136	340	265	286	1.28302	1.07925	1.18113			14	1361.72	1395.28	1226.06	0.97595	0.878718	0.927334
	147	324	347	306.75	0.933718	0.884006	0.908862			17	1571.3	1582.17	1402.14	0.99313	0.886212	0.939671
	148	301.5	271.75	269.75	1.10948	0.99264	1.05106			18	1450.79	1668.78	1416.47	0.869372	0.84881	0.859091
	149	330	306.25	334	1.07755	1.09061	1.08408			19	1400.44	1814.83	1416.08	0.771661	0.780282	0.775971
	156	419.5	356	334.5	1.17837	0.939607	1.05899			20	1632.62	1865.17	1626.24	0.875319	0.8719	0.87361
	166	767.883	758.778	715.083	1.012	0.942414	0.977207			21	1756.11	2055.22	1759.7	0.854461	0.856208	0.855335
	167	356.875	330	317.783	1.08144	0.962979	1.02221			22	1904.14	2086.28	1814.14	0.912698	0.86956	0.891129
	170	357.819	325.444	400.747	1.09948	1.23139	1.16543			23	1347.83	1505.61	1342.82	0.895201	0.891876	0.893539
	176	765.428	793	806.633	0.965231	1.01719	0.991211		2	108	1667.88	2007.5	1843.03	0.830822	0.91807	0.874446
	177	375.417	347.611	353.006	1.07999	1.01552	1.04776			109	1856.03	2008.75	1798.53	0.92397	0.895345	0.909658
	185	385.05	432.667	427.364	0.889945	0.987743	0.938844			110	1969.08	1970.75	1859.42	0.99915	0.943511	0.971331
	186	435.072	451.389	402.847	0.963852	0.892461	0.928156			111	1446.12	1526.5	1671	0.947347	1.09466	1.021
	187	389.075	312.778	328.228	1.24393	1.0494	1.14666			112	1658.33	1936.75	1779.53	0.856241	0.91882	0.887531
	188	889.225	802.333	784.867	1.1083	0.978231	1.04327			113	1743.6	1886.75	1677.4	0.924129	0.889042	0.906585
	192	875.65	751.833	992.192	1.16469	1.3197	1.24219			114	2002	2293.5	2253.68	0.872902	0.982636	0.927769
	193	947.192	897.833	936.392	1.05498	1.04295	1.04896			115	1903.83	2237	2081.28	0.851062	0.930387	0.890724
	194	411.408	404	398.883	1.01834	0.987334	1.00284			116	1999.62	2230	1775.6	0.896693	0.796233	0.846463
	197	379.15	348.167	412.05	1.08899	1.18348	1.13624			118	1595.25	2101.75	1716.75	0.75901	0.816819	0.787915
	199	1044.42	1020.83	732.717	1.02311	0.717764	0.870437			119	1652.65	1743.25	1908.7	0.948028	1.09491	1.02147
	203	383.192	358	385.1	1.07037	1.0757	1.07303			120	1794.3	2101.5	1577.72	0.853819	0.750761	0.80229
	209	977.133	893.167	1020.31	1.09401	1.14235	1.11818			121	1719.65	1982.25	1837.15	0.867524	0.9268	0.897162
	211	992.608	1038	995.217	0.95627	0.958783	0.957526			122	1924.22	2141	1904.92	0.898751	0.889736	0.894243
3	229	573.333	597.167	605.667	0.960088	1.01423	0.987161			123	1529.7	1746.25	1621.38	0.875991	0.92849	0.902241
	230	526.25	539.75	491	0.974988	0.90968	0.942334			124	1549.97	1808	1524.35	0.857287	0.843114	0.8502
	243	1114	957.5	1039	1.16345	1.08512	1.12428			125	1569.97	1838.25	1690.53	0.85406	0.919638	0.886849
	252	414.031	434.833	490.167	0.952161	1.12725	1.03971			127	1610.25	1792.75	1652.42	0.898201	0.921726	0.909964
	253	354.217	314.778	390.172	1.12529	1.23951	1.1824			128	1767.72	2075.75	1901.33	0.851608	0.91597	0.883789
	254	370.942	316.944	386.147	1.17037	1.21834	1.19436			131	1645.08	1839	1659.6	0.894549	0.902447	0.898498
	259	402.419	412.722	401.753	0.975036	0.973423	0.97423		3	220	1319.17	1337.08	1384.58	0.986601	1.03553	1.01106
	264	797.572	756	817.406	1.05499	1.08122	1.06811			221	1640.5	1807	1798.92	0.907858	0.995527	0.951693
	267	363.267	321.167	299.067	1.13108	0.931188	1.03114			222	1488.75	1617.75	1414.67	0.92026	0.874466	0.897363
	268	959.433	827	928.7	1.16014	1.12297	1.14156			223	1462.25	1636.33	1723.75	0.893614	1.05342	0.973518
	272	396.275	372	342.225	1.06526	0.91996	0.992608			224	1238.17	1365.58	1132.5	0.906695	0.829316	0.868005
	278	391.9	356.25	364.15	1.10007	1.02218	1.06112			225	1355	1723.67	1678.75	0.786115	0.973941	0.880028
	283	528.633	494.167	493.667	1.06975	0.998988	1.03437			226	1569.75	1700.58	1530.5	0.923066	0.899985	0.911526
	290	399.8	367.833	362.417	1.08691	0.985276	1.03609			227	1179.08	1817.17	1663.67	0.648858	0.915528	0.782193
	299	1018.77	1126	992.8	0.904774	0.881705	0.893239			228	1583.5	2012.75	1856.5	0.786735	0.92237	0.854552
	317	727.175	1284.5	1139.58	0.566115	0.887174	0.726645			231	1980	2174.25	1758	0.910659	0.808555	0.859607
	318	420.625	436	438.75	0.964736	1.00631	0.985522			232	1883.5	1854.75	1786.75	1.0155	0.963337	0.989419
	321	816.9	819	946.525	0.997436	1.15571	1.07657			233	1346.5	1516.75	1331.25	0.887753	0.877699	0.882726
	328	411.1	430	438.725	0.956047	1.02029	0.988169			234	1433.5	1337.5	1469	1.07178	1.09832	1.08505
	336	521.125	474.125	506.75	1.09913	1.06881	1.08397			235	1409.5	1294.75	1248.25	1.08863	0.964086	1.02636
	343	343.85	364.5	347.7	0.943347	0.953909	0.948628			236	1134.5	1216.25	1087.5	0.932785	0.894142	0.913464
	345	390.375	420	404.175	0.929464	0.962321	0.945893			237	1180	1241.5	1285.25	0.950463	1.03524	0.992851
	346	488.95	473.5	547.2	1.03263	1.15565	1.09414			238	1861.5	1990.5	1812.25	0.935192	0.91045	0.922821
	351	443.075	396	481.7	1.11888	1.21641	1.16765			239	1659.75	1819.75	1552.25	0.912076	0.853002	0.882539
	354	1164.75	1264	997.35	0.921479	0.789043	0.855261			240	1271.5	1301.25	1223.75	0.977137	0.940442	0.95879
	366	1271.75	1136	1212.88	1.1195	1.06767	1.09358			241	1588	1812.25	1832.25	0.876259	1.01104	0.943647

### Sheet: Fig 1K
Figure 1K - High Accumulators Fluorescence Profiles
Bio Rep	Cell	Distance (px)																								High Accumulators
		0	1	2	3	4	5	6	7	8	9	10	11	12	13	14	15	16	17	18	19	20				Fluorescence (a.u.)			Normalised Values
1	1	301.583	372.95	476.167	693.225	809.55	1177.46	1468.53	1624.28	1776.02	1823.28	1928.5	1677.1	1585.5	1308.6	992.8	782.958	565.75	386.85	302.8	251.425	222.583		Distance (px)	Distance (μm)	Median	Lower Quartile	Upper Quartile	Median	Lower Quartile	Upper Quartile
	2	231.417	319.925	377.9	485.2	702.35	931.708	1173.57	1341.5	1612.92	1590.04	1561.5	1507.47	1353.67	1201	949.033	731.958	558.5	434.142	398.633	301.675	252.5		0	0	294.5	263.833	329	0.573236	0.513544	0.640389
	3	253.833	290.95	396.167	552.833	788.4	1070.08	1500.9	1742.8	1943.47	1878.71	1978	1810.78	1848.63	1592.8	1323.43	1039.79	765.4	618.267	418.133	323.475	252		1	0.111111	354.917	311	396.475	0.690836	0.605353	0.771727
	4	271.167	348.825	366.467	461.517	587.4	789.292	1117.77	1378.45	1609.47	1735.98	1815.5	1717.11	1604.25	1556.53	1307.17	850.25	627.8	423.983	343.367	238.2	227.75		2	0.222222	443.528	398.3	497.233	0.863315	0.77528	0.96785
	5	286.083	314.225	403.667	509.75	636.75	805.333	1007.1	1326.88	1550.83	1586.03	1719	1683.3	1519.78	1381.83	1069.63	847.333	597.1	427.608	317.533	232.675	205.083		3	0.333333	582.25	511.342	644	1.13333	0.995313	1.25353
	6	271	327.225	400.567	555.808	748.25	1037	1390.97	1671.95	1752.2	1805.14	1816	1795.63	1764.17	1469.9	1275.47	956.292	739.15	525.458	408.9	263.25	226.5		4	0.444444	780.517	668	865.55	1.51925	1.30024	1.68477
	8	251.833	346.35	509.9	671.625	826.8	1052.38	1319.3	1538.88	1628.28	1732.78	1768	1781.02	1543.88	1471.7	1257.87	1111.92	814.6	606.483	472.733	356.125	287.083		5	0.555556	1054.88	923.111	1193	2.05328	1.79681	2.32214
	9	251.083	323.875	446.633	538.142	763.1	1092.25	1351.93	1686.28	1750.37	1913.76	1949.5	1895.78	1849.92	1726.8	1335.97	952.542	727.85	565.467	419.9	302.55	239.333		6	0.666667	1384.5	1224.19	1547.1	2.69489	2.38285	3.01139
	10	278	334.825	408	558.008	793.4	1005.88	1224.6	1418.08	1587	1715.91	1726.5	1571.5	1422.3	1361.83	1136.6	937.042	710.1	524.2	370.433	351.85	249.583		7	0.777778	1633.74	1471.08	1782.5	3.18003	2.86341	3.46959
	11	329.667	431.2	547.667	628.367	905.65	1103.25	1206.23	1393.95	1565.9	1624.6	1653.5	1644.45	1517.9	1345.33	1136.4	904.583	742.85	600.975	476.333	369.6	298.917		8	0.888889	1764.67	1595.5	1915	3.43487	3.1056	3.72749
	12	363.333	413.05	517.867	665.058	826.95	1093.25	1232.2	1434.78	1660.08	1782.06	1796	1696.38	1715.03	1586.47	1320.7	1174.88	920.2	840.992	624.5	525.575	400.75		9	1	1807.81	1648.44	1980.37	3.51884	3.20865	3.85473
	13	417.5	460.419	572.189	756.95	943.433	1176.36	1483.53	1710.43	1793.28	1826.6	1845.22	1743.14	1654.33	1518.96	1348.6	1026.54	763.072	578.225	388.167	326.422	293.944		10	1.11111	1838.14	1666	2004.42	3.57789	3.24282	3.90154
	14	410.917	505.697	628.467	707.692	926.789	1218.01	1373.17	1361.72	1304.01	1323.85	1395.28	1333.8	1324.73	1226.06	953.967	717.792	600.35	470.369	388	312.389	266.25		11	1.22222	1808.99	1660.55	1983.22	3.52115	3.23221	3.86029
	17	310	408.122	539.122	683.392	876.15	1127.72	1383.13	1571.3	1624.64	1625.52	1582.17	1583.64	1516.55	1402.14	1134.03	833.167	656.467	509.219	374.667	321.369	286.139		12	1.33333	1759.82	1583.15	1907.2	3.42543	3.08156	3.71231
	18	318.333	357.153	462.956	639.025	812.144	988.75	1256.47	1450.79	1571.95	1619.64	1668.78	1638.74	1581.28	1416.47	1242.19	1071.38	770.094	633.272	460.233	337.019	275.667		13	1.44444	1631.81	1463.01	1779.65	3.17626	2.84771	3.46404
	19	326.333	381.811	428.444	564.442	684.006	823.167	1152	1400.44	1576.4	1778.25	1814.83	1747.72	1622.07	1416.08	1141.53	872	689.728	511.006	409.233	300.567	273		14	1.55556	1374.28	1217.5	1534.75	2.67499	2.36983	2.98735
	20	301.25	359.806	500.9	706.717	887.022	1167.1	1463.67	1632.62	1796.59	1942.56	1865.17	1834.43	1747.73	1626.24	1434.32	1105.71	836.906	645.939	523.633	421.514	317.361		15	1.66667	1039.79	901.181	1187.38	2.02393	1.75412	2.31119
	21	379.083	465.772	626.278	763.967	950.417	1291.44	1555.8	1756.11	1930.66	2069.1	2055.22	1968.71	1888.27	1759.7	1517.8	1153.88	855.456	632.408	443.4	320.903	283.306		16	1.77778	749.75	658.15	850.8	1.45937	1.28107	1.65606
	22	365.75	448.853	593.444	785.692	1058.92	1375.76	1666.27	1904.14	2039.19	2063.41	2086.28	2060.72	1947.58	1814.14	1463.02	1157.92	907.778	640.022	479.4	388.908	298.5		17	1.88889	551.275	492.194	635.833	1.07304	0.958042	1.23763
	23	319.333	375.017	456.367	535.258	711.089	941.819	1144.3	1347.83	1370.59	1369.43	1505.61	1510.19	1503.58	1342.82	1049.03	867.75	656.583	454.675	387.433	340.408	285.222		18	2	429.583	387.433	485.639	0.836171	0.754127	0.945283
2	108	447	465.525	531.55	778.275	905.1	1054.38	1442.05	1667.88	1949.2	2039.67	2007.5	2005.6	1986.2	1843.03	1537.2	1282.62	974.6	727.575	601.15	467.425	355.5		19	2.11111	338.978	303.75	371.7	0.659811	0.591241	0.723504
	109	314	418.325	573.95	579.225	805.8	1014.75	1553.55	1856.03	2001.8	1907.65	2008.75	2122.15	1949.2	1798.53	1560.3	1202.12	944.8	787.475	629.85	484.275	409.5		20	2.22222	275.5	246.667	311	0.536253	0.48013	0.605353
	110	423	464.925	568.6	799.7	923.3	1327	1621	1969.08	2050	1977.28	1970.75	2003.55	1881.7	1859.42	1641.35	1268.12	1005.4	834.125	647.95	503.65	438.5
	111	404	460.55	568.4	770.1	930	1068.5	1332.5	1446.12	1688.2	1525.67	1526.5	1594.4	1672.2	1671	1497.45	1259.75	997.4	766.275	628.85	523.475	429				Highest Value (High):	2004.42
	112	426	513.75	582.5	717.35	855.8	1006.5	1408.5	1658.33	1889.8	1964.35	1936.75	1803.92	1818.9	1779.53	1586.15	1275.88	926	730.25	591.35	494.825	455.5
	113	416	468.65	554.55	640.4	839.6	1133.12	1540.05	1743.6	1512.2	1710.5	1886.75	1882.3	1711.9	1677.4	1438.85	1095.12	817.4	640.25	501.95	392	364.5
	114	368	449.9	554.6	672.85	834.1	1072.38	1502.65	2002	2088.2	2127.3	2293.5	2396.47	2226.3	2253.68	2085.65	1737.62	1345	910.5	686.4	558.525	416.5
	115	391	456.325	608.1	802.85	1059.2	1460.5	1676.35	1903.83	2123.6	2240.07	2237	2267.43	2201.5	2081.28	1792.35	1435.25	1120.4	879.825	626	460.55	393.5
	116	444	400.125	513	731.75	1109.9	1363.5	1751	1999.62	2146.2	2152.07	2230	2216.68	2039.3	1775.6	1543.55	1276.5	965.4	722.875	619.65	595.65	496.5
	118	350	339.275	438.75	618.825	769.8	926.75	1266.6	1595.25	1815.4	2029.6	2101.75	2052.45	1881.9	1716.75	1554.9	1272.12	980	753.825	599	472.025	359.5
	119	518	590.15	729.75	866.5	1044.4	1371.88	1643.8	1652.65	1796.4	1859.58	1743.25	1794.08	1958.5	1908.7	1682.5	1498.62	1192.4	877.95	697.95	560.775	489.5
	120	391	477.775	559.8	786.925	981.4	1252.12	1547.25	1794.3	1904.2	2073.68	2101.5	1924.9	1791.4	1577.72	1353.15	1091.25	845.4	673.05	545	425.9	347.5
	121	375	442.275	574.15	704.025	920.1	1300.88	1550.9	1719.65	2027.2	1822.65	1982.25	2030.1	1977.4	1837.15	1685.05	1307.5	998.2	859.175	685.5	526.35	452
	122	417	463.8	630.3	813.825	976.5	1412.12	1805.2	1924.22	2098.6	2142.88	2141	2198	2173.8	1904.92	1651.1	1199.62	823.8	700.85	563.65	392.5	317.5
	123	319	348.25	448.75	590.9	708.2	1105.88	1477.2	1529.7	1650.6	1694.95	1746.25	1633.67	1645.9	1621.38	1406.55	1162.75	897.4	657.975	533.7	501.9	442
	124	333	447.075	578.25	738.55	1006.6	1300.12	1474	1549.97	1672.2	1865.08	1808	1683.83	1523.3	1524.35	1440.5	1215.38	928.2	773.675	655.75	502.975	385
	125	347	397.7	557.65	776.9	920	1185.12	1473.45	1569.97	1700.2	1991.17	1838.25	1796.08	1696.3	1690.53	1510.8	1298	1025.6	771	611.2	491.725	400
	127	356	321.875	473	611.425	725.5	1173.62	1406.85	1610.25	1637.4	1777.6	1792.75	1768.05	1699	1652.42	1470.75	1111.12	850.8	666.125	524	408.125	365
	128	357	424.275	514.35	651.275	852.8	1160.12	1505.3	1767.72	1989.6	2121.57	2075.75	2045.47	1944.3	1901.33	1727.45	1399.62	1027.4	724.075	560.1	481.875	398.5
	131	336	443.25	624.6	673.775	972.2	1289.38	1421.8	1645.08	1805.8	1819.5	1839	1715.05	1835.1	1659.6	1395.7	1061.75	741.8	583.85	473.1	383.7	334
3	220	293	363.833	465.083	577	738.083	976.5	1215.58	1319.17	1321.75	1348.83	1337.08	1318.67	1358.92	1384.58	1268	1009.75	746.25	549.917	437.75	363.833	318.25
	221	337.333	414.583	478.083	594.333	782.833	1013.83	1340.08	1640.5	1764.67	1762	1807	1896.83	1900.83	1798.92	1591.5	1321.83	979.75	645.25	456.25	360.083	294.167
	222	214.167	299.333	456.333	648.917	865.667	1099.08	1323.08	1488.75	1504.67	1564	1617.75	1498.25	1435.92	1414.67	1284.92	1074.83	818.833	576.417	431.417	315.583	218.417
	223	232.833	278.667	349.333	445.5	601.167	780.5	1119	1462.25	1600.42	1631.83	1636.33	1698.92	1737.33	1723.75	1644.33	1404.5	1067.25	752.917	558.917	420.25	292.083
	224	202.167	247.083	349.667	477.25	631.667	884.083	1094.58	1238.17	1314.5	1340.33	1365.58	1312.33	1244.83	1132.5	922.417	665	500.167	403.75	327.583	271.833	215.667
	225	226	269.917	343.167	456.083	618.583	806.667	1092.08	1355	1569.58	1730.83	1723.67	1702.83	1715.42	1678.75	1588.58	1450.58	1189.67	903	659.667	435.917	305.5
	226	198.25	234	329.083	450.667	595.833	894.083	1291.58	1569.75	1678.42	1695.67	1700.58	1763.17	1724.5	1530.5	1415.67	1213	904.083	692.833	501.75	338.5	250.167
	227	215.75	221.667	266.917	371.917	515.5	713.667	932.75	1179.08	1423.58	1637.42	1817.17	1825.67	1754.5	1663.67	1512.83	1336.67	1093.92	812.5	594.833	441.083	333.083
	228	219.75	264.583	356.667	507.583	701.75	946.5	1288.17	1583.5	1782.67	1918.58	2012.75	2072.67	2019.83	1856.5	1679.92	1527.17	1183.5	826.667	661.833	474.333	320.917
	231	313.25	368	436.25	561.5	777.5	1132.75	1634	1980	2052	2100.75	2174.25	2138.5	1999.75	1758	1314.25	842	618	466	321.5	276.75	241.75
	232	234.25	297.5	364.25	510.5	751.75	1078.75	1567	1883.5	1907.25	1889	1854.75	1803.75	1839.25	1786.75	1511.75	1114.5	752.25	592.5	474	329.75	244
	233	223.75	249.75	331.5	484.25	634.25	820.75	1132	1346.5	1418.75	1490	1516.75	1464.25	1452.25	1331.25	1020.25	752	549	432	369	302	246.25
	234	238.5	288.25	351	470	611	844.75	1189.5	1433.5	1447.75	1379	1337.5	1409.5	1483.25	1469	1394	1211.5	932.25	620.75	445	335	258.75
	235	246	318.25	452.5	594.25	697.25	908.75	1223.5	1409.5	1416.25	1335.5	1294.75	1272.75	1246.25	1248.25	1178.75	970.5	680.75	467.5	343.5	276.5	221.25
	236	244.75	258	322.25	432.25	564	800.5	1017	1134.5	1159.25	1161.25	1216.25	1272	1207	1087.5	1071.75	948	725	559.25	430.5	347	274.75
	237	268	297.5	331.25	424.75	596.25	822	1043	1180	1234.75	1224.5	1241.5	1277.25	1301.25	1285.25	1190	1055.25	823	601	468.25	381.75	327.5
	238	290.25	363	430.75	588.5	857.75	1266.75	1632.75	1861.5	2058.25	2066.25	1990.5	2024.25	1973	1812.25	1546.5	1149	780	538.25	395	292.5	232.25
	239	243.5	320.25	407.75	547.75	814	1205.75	1525	1659.75	1753.5	1789.75	1819.75	1805.25	1700.25	1552.25	1226.25	908.25	681.5	496	396.25	332	263.5
	240	302.75	344.75	411	520.75	718.5	964.25	1155.75	1271.5	1320.5	1334.5	1301.25	1242.75	1238.5	1223.75	1147	980	714.5	521	423.5	348	293.5
	241	219.75	253.75	323.25	438.5	560	758.25	1158.25	1588	1785.5	1773	1812.25	1916.25	1909.5	1832.25	1699.25	1310.25	863	554	396.75	327.75	252
Median, Lower and Upper Quartiles
Median		313.625	363.417	464.019	602.879	807.675	1071.23	1378.15	1585.75	1694.2	1780.15	1815.17	1774.53	1715.22	1623.81	1401.12	1111.52	823.4	626.579	472.917	361.958	294.055
Lower Quartile		249.812	317.244	399.467	518.188	702.2	930.468	1202.05	1407.23	1568.66	1623.36	1649.21	1623.86	1519.31	1411.53	1217.19	951.407	722.375	525.144	398.162	321.253	252
Upper Quartile		366.312	444.206	558.188	706.961	909.237	1179.37	1510.22	1725.44	1904.96	1948.01	1979.06	1935.85	1891.41	1781.33	1548.6	1273.06	967.7	735.917	595.875	468.575	364.625
Normalised Values to Highest Value in High Accumulators
Median		0.158471	0.183631	0.234464	0.304629	0.40811	0.541281	0.696365	0.801263	0.856062	0.899494	0.917185	0.896654	0.866686	0.820493	0.707974	0.56164	0.416056	0.316604	0.23896	0.182894	0.148583
Lower Quartile		0.126228	0.1603	0.201847	0.261835	0.354814	0.470156	0.607383	0.711061	0.792629	0.820267	0.833328	0.820518	0.767693	0.713234	0.615032	0.480736	0.365009	0.26535	0.201187	0.162326	0.127333
Upper Quartile		0.185094	0.224453	0.282046	0.35722	0.459428	0.595926	0.763101	0.871846	0.962558	0.984307	1	0.978167	0.955709	0.900088	0.782492	0.643265	0.488969	0.371851	0.301089	0.236766	0.184241
Largest Value:		1979.06

### Sheet: Fig S5 - Microfluidics Bimodal
Figure S5 - Bimodal Accumulation in Microfluidic Mothermachine
Bio Rep	Cell	TP1-NBD Fluorescence
1	1	1105.8
	2	1028.51
	3	1268.66
	4	1036.51
	5	1042.24
	6	1143.2
	7	505.163
	8	1019.22
	9	1204.52
	10	989.677
	11	1089.9
	12	1002.67
	13	1185.84
	14	984.456
	15	201.645
	16	290.97
	17	1192.5
	18	1181.22
	19	1032.82
	20	1012.3
	21	1275.86
	22	1412.77
	23	1006.03
	24	1218.62
	25	1331.97
	26	1211.79
	27	1048.87
	28	660.288
	29	1160.12
	30	1262.62
	31	1207.73
	32	861.25
	33	1306.42
	34	1179.44
	35	1364.86
	36	850.161
	37	1285.65
	38	1337.88
	39	1274.11
	40	1113.36
	41	1022.21
	42	1243.08
	43	1127.05
	44	1286.26
	45	105.135
	46	1264.17
	47	1167.32
	48	1166.71
	49	1247.39
	50	943.721
	51	1228.71
	52	1236.02
	53	242.613
	54	1332.35
	55	1384.1
	56	1304.97
	57	1111.05
	58	1405.73
	59	1510.39
	60	698.875
	61	1421.05
	62	1358.27
	63	1326.9
	64	1486.87
	65	1349.93
	66	1332.35
	67	1224.11
	68	1428.92
	69	1414.62
	70	1428.46
	71	1196.2
	72	1235.74
	73	1399.74
	74	1206.89
	75	1277.24
	76	1320.96
	77	1387.92
	78	756.708
	79	1187.55
	80	1245.36
	81	1324.19
	82	1473.11
	83	1718.86
	84	1020.99
	85	1223.77
	86	1243.96
	87	203.111
	88	1388.84
	89	1133.76
	90	1215.95
	91	1152.14
	92	1479.91
	93	1228.06
	94	1471.47
	95	1505.32
	96	1216.03
	97	1221.77
	98	1118.52
	99	927.741
	100	1185.06
	101	1163.34
	102	386.73
	103	1100.85
	104	1214.71
	105	1059.22
	106	1127.16
	107	1005.63
2	108	1419.97
	109	1308.82
	110	1366.11
	111	1032.67
	112	1203.65
	113	1216.37
	114	1431.38
	115	1335.85
	116	1474.05
	117	51.696
	118	974.187
	119	1149.04
	120	1050.93
	121	1334.06
	122	1472.29
	123	1146.78
	124	1192.02
	125	1194.17
	126	52.917
	127	1054.48
	128	1134.4
	129	60.566
	130	720.888
	131	1285.52
	132	1156.98
	133	1223.77
	134	1293.39
	135	1073.81
	136	100.606
	137	1218.22
	138	752.756
	139	1096
	140	1214.27
	141	1248.18
	142	1278.31
	143	1322.31
	144	1406.42
	145	1138.7
	146	1142.81
	147	107.597
	148	64.987
	149	165.103
	150	1173.3
	151	1129.7
	152	1029.36
	153	1061.97
	154	995.763
	155	987.48
	156	72.555
	157	1099.13
	158	1224.46
	159	1087.96
	160	808.213
	161	1066.14
	162	1453.61
	163	1221.76
	164	1333.78
	165	1102.39
	166	497
	167	100.756
	168	1095.15
	169	694.295
	170	145.445
	171	1303.93
	172	1094.53
	173	1395.07
	174	1354.99
	175	1562.65
	176	474.139
	177	138.505
	178	1331.38
	179	1275.81
	180	1159.36
	181	1092.06
	182	1457.81
	183	1311.86
	184	1170.52
	185	182.396
	186	159.76
	187	94.98
	188	544.894
	189	1177.29
	190	1673.26
	191	1490.86
	192	602.152
	193	643.27
	194	158.345
	195	1341.73
	196	707.763
	197	149.831
	198	903.55
	199	543.36
	200	1307.64
	201	1046.22
	202	1050.51
	203	106.379
	204	1507.11
	205	1324.25
	206	1606.77
	207	1179.26
	208	998.098
	209	634.91
	210	913.173
	211	680.216
	212	842.542
	213	277.074
	214	1269.28
	215	1189.22
	216	1226.56
	217	1259.77
	218	1257.21
	219	1105.49
3	220	961.824
	221	1262.18
	222	920.42
	223	1119.99
	224	785.043
	225	1155.79
	226	1081.45
	227	1066.12
	228	1267.46
	229	283.199
	230	167.885
	231	1358.22
	232	1382.96
	233	971.526
	234	971.591
	235	912.829
	236	683.423
	237	715.76
	238	1320.83
	239	1254.41
	240	850.345
	241	1196.24
	242	990.6
	243	631.908
	244	1241.55
	245	1025.6
	246	1232.22
	247	1112.99
	248	941.394
	249	1107.24
	250	1421.96
	251	1354.8
	252	128.843
	253	106.582
	254	129.074
	255	1660.56
	256	1421.03
	257	1146.85
	258	1224.47
	259	172.012
	260	1100.1
	261	578.3
	262	792.775
	263	1146.64
	264	472.121
	265	1114.31
	266	1160.46
	267	108.884
	268	511.235
	269	1083.03
	270	1230.35
	271	1301.92
	272	108.241
	273	1527.78
	274	1558.69
	275	1188.54
	276	1080.92
	277	1007.88
	278	156.503
	279	983.304
	280	825.529
	281	1326.06
	282	1354.88
	283	218.261
	284	1228.67
	285	1542.65
	286	1413.39
	287	855.971
	288	1288.74
	289	1344.34
	290	96.372
	291	1525.92
	292	1436.03
	293	1514.56
	294	1596.93
	295	1452.34
	296	832.5
	297	1223.51
	298	1237.9
	299	615.709
	300	1416.94
	301	1504.48
	302	1289.6
	303	1554.12
	304	1442.69
	305	1494.62
	306	1606.8
	307	1302.89
	308	1230.66
	309	1258.39
	310	1201.53
	311	1250.54
	312	1209.67
	313	1131.49
	314	1307.62
	315	1186.01
	316	1065.29
	317	689.454
	318	197.289
	319	1423.24
	320	1325.65
	321	615.255
	322	1249
	323	1220.19
	324	1589.56
	325	1311.38
	326	1212.12
	327	1075.51
	328	153.704
	329	1461.89
	330	1291.12
	331	1293.27
	332	1676.26
	333	944.702
	334	1214.3
	335	808.417
	336	168.733
	337	1502.98
	338	1331.64
	339	1549.1
	340	1574.35
	341	1306.68
	342	1204.36
	343	65.939
	344	1118.46
	345	190.671
	346	300.778
	347	1449.43
	348	1179.58
	349	1296.57
	350	867.198
	351	106.884
	352	1204.48
	353	1052.87
	354	684.624
	355	1309.71
	356	1219.85
	357	1048.11
	358	1328.27
	359	1395.85
	360	975.647
	361	1446.59
	362	1267.28
	363	773.54
	364	1248.92
	365	1110.51
	366	774.266
	367	1099.49
	368	1209.97
	369	1121.31
	370	668.821
	371	134.435

### Sheet: Fig S7C - Low vs. High Length
Figure S7C - Low vs. High Accumulators Cell Lengths in Microfluidic Mothermachine
Low Accumulators					High Accumulators
Bio Rep	Cell	Cell Length (px)	Cell Length (μm)		Bio Rep	Cell	Cell Length (px)	Cell Length (μm)
1	7	19	2.11111		1	1	13	1.44444
	15	21	2.33333			2	12	1.33333
	16	27	3			3	17	1.88889
	45	23	2.55556			4	12	1.33333
	53	31	3.44444			5	12	1.33333
	78	16	1.77778			6	12	1.33333
	87	26	2.88889			8	18	2
	102	20	2.22222			9	18	2
2	117	23	2.55556			10	18	2
	126	16	1.77778			11	25	2.77778
	129	20	2.22222			12	17	1.88889
	130	15	1.66667			13	17	1.88889
	136	16	1.77778			14	16	1.77778
	147	16	1.77778			17	25	2.77778
	148	17	1.88889			18	22	2.44444
	149	15	1.66667			19	18	2
	156	21	2.33333			20	11	1.22222
	166	25	2.77778			21	11	1.22222
	167	20	2.22222			22	22	2.44444
	170	25	2.77778			23	15	1.66667
	176	20	2.22222		2	108	13	1.44444
	177	21	2.33333			109	11	1.22222
	185	22	2.44444			110	17	1.88889
	186	15	1.66667			111	17	1.88889
	187	20	2.22222			112	13	1.44444
	188	20	2.22222			113	11	1.22222
	192	17	1.88889			114	13	1.44444
	193	17	1.88889			115	12	1.33333
	194	20	2.22222			116	16	1.77778
	197	26	2.88889			118	16	1.77778
	199	25	2.77778			119	20	2.22222
	203	28	3.11111			120	16	1.77778
	209	16	1.77778			121	16	1.77778
	211	19	2.11111			122	11	1.22222
3	229	24	2.66667			123	11	1.22222
	230	27	3			124	13	1.44444
	243	18	2			125	16	1.77778
	252	28	3.11111			127	14	1.55556
	253	15	1.66667			128	17	1.88889
	254	19	2.11111			131	19	2.11111
	259	16	1.77778		3	220	17	1.88889
	264	29	3.22222			221	20	2.22222
	267	23	2.55556			222	15	1.66667
	268	20	2.22222			223	16	1.77778
	272	23	2.55556			224	18	2
	278	19	2.11111			225	16	1.77778
	283	13	1.44444			226	22	2.44444
	290	26	2.88889			227	17	1.88889
	299	13	1.44444			228	21	2.33333
	317	12	1.33333			231	24	2.66667
	318	18	2			232	21	2.33333
	321	11	1.22222			233	19	2.11111
	328	18	2			234	22	2.44444
	336	15	1.66667			235	21	2.33333
	343	18	2			236	20	2.22222
	345	17	1.88889			237	20	2.22222
	346	19	2.11111			238	22	2.44444
	351	22	2.44444			239	21	2.33333
	354	21	2.33333			240	20	2.22222
	366	21	2.33333			241	15	1.66667
