## Supplementary material for "Heterogeneous efflux pump expression underpins phenotypic resistance to antimicrobial peptides": Figure 2 - Source Data

### Sheet: Fig 2C - FACS Sorting CFU
Figure 1C - FACS Sorting CFU
Bio Rep	Tech Rep	CFU Per 100 Sorted Cells			Survival Fraction
		Control	Low	High	Control	Low	High
1	1	99	98	8	0.99	0.98	0.08
	2	90	89	8	0.9	0.89	0.08
	3	84	85	9	0.84	0.85	0.09
2	1	93	78	5	0.93	0.78	0.05
	2	83	91	7	0.83	0.91	0.07
	3	75	77	7	0.75	0.77	0.07
3	1	82	100	5	0.82	1	0.05
	2	69	77	5	0.69	0.77	0.05
	3	93	87	9	0.93	0.87	0.09
4	1	82	81	1	0.82	0.81	0.01
	2	83	94	3	0.83	0.94	0.03
	3	83	82	3	0.83	0.82	0.03
Mean		84.6667	86.5833	5.83333	0.846667	0.865833	0.0583333

### Sheet: Fig 2G - TP1-NBD vs PI Fluo.
Figure 2G - TP1-NBD vs PI Fluorescence
Bio Rep	Cell	TP1-NBD Fluorescence	PI Fluorescence
1	1	1105.8	507.57
	2	1028.51	534.99
	3	1268.66	589.333
	4	1036.51	330.034
	5	1042.24	428.496
	6	1143.2	341.656
	7	505.163	13.848
	8	1019.22	612.588
	9	1204.52	520.204
	10	989.677	510.481
	11	1089.9	392.207
	12	1002.67	574.96
	13	1185.84	581.521
	14	984.456	651.958
	15	201.645	4.126
	16	290.97	0.777
	17	1192.5	603.689
	18	1181.22	596.358
	19	1032.82	433.234
	20	1012.3	257.633
	21	1275.86	438.199
	22	1412.77	429.277
	23	1006.03	370.597
	24	1218.62	451.468
	25	1331.97	607.697
	26	1211.79	593.935
	27	1048.87	477.46
	28	660.288	709.49
	29	1160.12	508.287
	30	1262.62	404.275
	31	1207.73	568
	32	861.25	335.92
	33	1306.42	685.216
	34	1179.44	677.373
	35	1364.86	809.88
	36	850.161	434.259
	37	1285.65	527.792
	38	1337.88	543.842
	39	1274.11	680.974
	40	1113.36	414.85
	41	1022.21	782.777
	42	1243.08	701.057
	43	1127.05	585.084
	44	1286.26	599.156
	45	105.135	9.207
	46	1264.17	615.487
	47	1167.32	562.795
	48	1166.71	729.393
	49	1247.39	404.943
	50	943.721	449.35
	51	1228.71	518.274
	52	1236.02	617.518
	53	242.613	23.71
	54	1332.35	406
	55	1384.1	444.429
	56	1304.97	470.606
	57	1111.05	442.65
	58	1405.73	718.684
	59	1510.39	620.213
	60	698.875	252.331
	61	1421.05	472.615
	62	1358.27	438.767
	63	1326.9	431.65
	64	1486.87	499.9
	65	1349.93	491.15
	66	1332.35	572.745
	67	1224.11	611.235
	68	1428.92	465.576
	69	1414.62	579.364
	70	1428.46	324.713
	71	1196.2	258.916
	72	1235.74	450.76
	73	1399.74	432.1
	74	1206.89	577.169
	75	1277.24	307.074
	76	1320.96	452.143
	77	1387.92	420.416
	78	756.708	27.772
	79	1187.55	586.358
	80	1245.36	490.507
	81	1324.19	577.408
	82	1473.11	478.148
	83	1718.86	439.957
	84	1020.99	161.625
	85	1223.77	381.945
	86	1243.96	453.678
	87	203.111	0.496
	88	1388.84	453.334
	89	1133.76	466.64
	90	1215.95	665.356
	91	1152.14	352.422
	92	1479.91	402.475
	93	1228.06	745.833
	94	1471.47	440.611
	95	1505.32	477.518
	96	1216.03	263.693
	97	1221.77	256.167
	98	1118.52	456.853
	99	927.741	380.97
	100	1185.06	533.111
	101	1163.34	569.74
	102	386.73	2.314
	103	1100.85	376
	104	1214.71	336.317
	105	1059.22	355.746
	106	1127.16	319.422
	107	1005.63	344.838
2	108	1419.97	493.954
	109	1308.82	482.901
	110	1366.11	648.213
	111	1032.67	709.007
	112	1203.65	471.481
	113	1216.37	539.6
	114	1431.38	533.7
	115	1335.85	329.308
	116	1474.05	580.437
	117	51.696	4.925
	118	974.187	314.633
	119	1149.04	528.437
	120	1050.93	587.836
	121	1334.06	528.399
	122	1472.29	436.039
	123	1146.78	598.264
	124	1192.02	634.74
	125	1194.17	604.912
	126	52.917	0.305
	127	1054.48	348.834
	128	1134.4	539.562
	129	60.566	0.88
	130	720.888	18.931
	131	1285.52	676.129
	132	1156.98	460.171
	133	1223.77	506.01
	134	1293.39	666.128
	135	1073.81	520.93
	136	100.606	1.394
	137	1218.22	654.312
	138	752.756	479.2
	139	1096	566.528
	140	1214.27	579.313
	141	1248.18	538.837
	142	1278.31	514.646
	143	1322.31	513.255
	144	1406.42	482.192
	145	1138.7	681.787
	146	1142.81	483.615
	147	107.597	0.876
	148	64.987	0.017
	149	165.103	27.613
	150	1173.3	716.311
	151	1129.7	696.612
	152	1029.36	468.722
	153	1061.97	444.528
	154	995.763	410.074
	155	987.48	303.329
	156	72.555	2.905
	157	1099.13	520.855
	158	1224.46	484.12
	159	1087.96	488.311
	160	808.213	359.453
	161	1066.14	550.623
	162	1453.61	447.894
	163	1221.76	362.625
	164	1333.78	639.981
	165	1102.39	604.011
	166	497	2.235
	167	100.756	1.853
	168	1095.15	730.083
	169	694.295	419.039
	170	145.445	18.458
	171	1303.93	448.192
	172	1094.53	403.074
	173	1395.07	449.778
	174	1354.99	386.31
	175	1562.65	569.2
	176	474.139	7.989
	177	138.505	19.31
	178	1331.38	628.52
	179	1275.81	468.625
	180	1159.36	409.173
	181	1092.06	698.326
	182	1457.81	686.891
	183	1311.86	754.86
	184	1170.52	532.438
	185	182.396	1.555
	186	159.76	2.126
	187	94.98	0.595
	188	544.894	24.696
	189	1177.29	765.593
	190	1673.26	628.991
	191	1490.86	552.985
	192	602.152	13.493
	193	643.27	5.06
	194	158.345	16.984
	195	1341.73	716.504
	196	707.763	859.305
	197	149.831	3.821
	198	903.55	344.066
	199	543.36	2.371
	200	1307.64	683.995
	201	1046.22	793.55
	202	1050.51	968.75
	203	106.379	9.412
	204	1507.11	579.671
	205	1324.25	357.687
	206	1606.77	318.514
	207	1179.26	601.718
	208	998.098	657.734
	209	634.91	23.852
	210	913.173	571.721
	211	680.216	4.398
	212	842.542	738.693
	213	277.074	15.215
	214	1269.28	590.814
	215	1189.22	739.337
	216	1226.56	778
	217	1259.77	600.406
	218	1257.21	504.151
	219	1105.49	521.586
3	220	961.824	618.11
	221	1262.18	582.753
	222	920.42	514.411
	223	1119.99	596.272
	224	785.043	398.667
	225	1155.79	415.593
	226	1081.45	464.949
	227	1066.12	346.632
	228	1267.46	501.932
	229	283.199	24.612
	230	167.885	0.481
	231	1358.22	482.624
	232	1382.96	471.83
	233	971.526	477.04
	234	971.591	701.486
	235	912.829	638.882
	236	683.423	568.113
	237	715.76	561.182
	238	1320.83	467.611
	239	1254.41	538.879
	240	850.345	578.122
	241	1196.24	432.043
	242	990.6	743.672
	243	631.908	3.435
	244	1241.55	452.019
	245	1025.6	411.222
	246	1232.22	401.54
	247	1112.99	450.051
	248	941.394	334.475
	249	1107.24	389.494
	250	1421.96	617.304
	251	1354.8	655
	252	128.843	0.893
	253	106.582	1.394
	254	129.074	1.645
	255	1660.56	719.915
	256	1421.03	755.013
	257	1146.85	642.995
	258	1224.47	674.71
	259	172.012	27.8
	260	1100.1	446.559
	261	578.3	819.313
	262	792.775	657.039
	263	1146.64	449.667
	264	472.121	9.248
	265	1114.31	545.747
	266	1160.46	574.468
	267	108.884	3.041
	268	511.235	0.663
	269	1083.03	410.145
	270	1230.35	260.926
	271	1301.92	486.83
	272	108.241	3.38
	273	1527.78	504.34
	274	1558.69	493.516
	275	1188.54	534.006
	276	1080.92	455.708
	277	1007.88	434.463
	278	156.503	0.603
	279	983.304	602.504
	280	825.529	300.594
	281	1326.06	379.545
	282	1354.88	646.248
	283	218.261	28.299
	284	1228.67	685.666
	285	1542.65	564.929
	286	1413.39	432.355
	287	855.971	302.439
	288	1288.74	483.523
	289	1344.34	568.522
	290	96.372	0.181
	291	1525.92	380.567
	292	1436.03	394.552
	293	1514.56	630.955
	294	1596.93	646.421
	295	1452.34	431.793
	296	832.5	722.046
	297	1223.51	366.807
	298	1237.9	393.484
	299	615.709	13.3
	300	1416.94	427.742
	301	1504.48	431.43
	302	1289.6	553.227
	303	1554.12	558.567
	304	1442.69	553.257
	305	1494.62	589.462
	306	1606.8	509.566
	307	1302.89	305.35
	308	1230.66	322.333
	309	1258.39	709.205
	310	1201.53	615.838
	311	1250.54	514.117
	312	1209.67	354.759
	313	1131.49	302.611
	314	1307.62	293.241
	315	1186.01	263.254
	316	1065.29	349.41
	317	689.454	6.478
	318	197.289	1.408
	319	1423.24	458.107
	320	1325.65	455.622
	321	615.255	25.214
	322	1249	511.095
	323	1220.19	524.029
	324	1589.56	588.471
	325	1311.38	487.537
	326	1212.12	481.123
	327	1075.51	493.829
	328	153.704	16.467
	329	1461.89	366.08
	330	1291.12	347.631
	331	1293.27	638.504
	332	1676.26	506.528
	333	944.702	608.488
	334	1214.3	625.379
	335	808.417	388.837
	336	168.733	3.847
	337	1502.98	501.959
	338	1331.64	517.868
	339	1549.1	468.151
	340	1574.35	550.242
	341	1306.68	519.252
	342	1204.36	307.827
	343	65.939	2.08
	344	1118.46	641.05
	345	190.671	6.859
	346	300.778	3.424
	347	1449.43	634.413
	348	1179.58	629.111
	349	1296.57	610.912
	350	867.198	674.506
	351	106.884	2.534
	352	1204.48	692.097
	353	1052.87	532.75
	354	684.624	21.776
	355	1309.71	410.992
	356	1219.85	418.198
	357	1048.11	586.519
	358	1328.27	262.711
	359	1395.85	296.196
	360	975.647	637.185
	361	1446.59	510.188
	362	1267.28	448.759
	363	773.54	105.534
	364	1248.92	538.867
	365	1110.51	516.238
	366	774.266	14.303
	367	1099.49	497.389
	368	1209.97	510.685
	369	1121.31	371.455
	370	668.821	631.994
	371	134.435	10.65

### Sheet: Fig 2H - Low Acc. and Survival
Figure 2H - Correlation of Low Accumulators and Survival Fraction
Bio Rep	Treatment	Technical Rep								Proportion of Cells (%)
		CFU				Survival Fraction
		1	2	3	Mean	1	2	3	Mean	Low	High
1	Control	135	130	129	131.333	1.02792	126.469	1.02001	42.839	100	0
	8	103	126	122	117	0.784264	122.578	0.964662	41.4422	95.9	4.14
	16	119	101	112	110.667	0.906091	98.2568	0.885592	33.3495	85.2	14.8
	32	83	94	78	85	0.63198	91.4469	0.616751	30.8985	70.6	29.4
	46	49	44	39	44	0.373096	42.8049	0.308376	14.4955	51.5	48.5
	64	12	15	9	12	0.0913706	14.5926	0.0711636	4.91838	39.5	60.5
	128	8	9	3	6.66667	0.0609137	8.75556	0.0237212	2.94673	13.7	86.3
	256	2	0	0	0.666667	0.0152284	0	0	0.00507614	8.08	91.9
2	Control	134	123	139	132	1.0203	119.659	1.09908	40.5929	100	0
	8	133	116	118	122.333	1.01269	112.849	0.933034	38.265	96.1	3.94
	16	111	97	84	97.3333	0.845178	94.3654	0.664194	31.9583	87.5	12.5
	32	67	72	74	71	0.510152	70.0444	0.585123	23.7132	74.6	25.4
	46	33	26	34	31	0.251269	25.2938	0.26884	8.60465	35.3	64.7
	64	13	8	14	11.6667	0.0989848	7.78272	0.110699	2.66413	20.7	79.3
	128	0	0	0	0	0	0	0	0	4.78	95.2
	256	0	0	0	0	0	0	0	0	10.6	89.4
3	Control	165	159	142	155.333	1.25635	154.681	1.1228	52.3535	100	0
	8	144	152	148	148	1.09645	147.872	1.17025	50.0461	95.279	3.14
	16	126	117	100	114.333	0.959391	113.822	0.790707	38.5241	73.6052	6.74
	32	82	95	84	87	0.624365	92.4198	0.664194	31.2361	56.0086	27.9
	46	38	59	46	47.6667	0.28934	57.3975	0.363725	19.3502	30.6867	59
	64	13	9	12	11.3333	0.0989848	8.75556	0.0948848	2.98314	7.29614	80
	128	1	2	2	1.66667	0.00761421	1.94568	0.0158141	0.656369	0.536481	89.2
	256	0	1	0	0.333333	0	0.97284	0	0.32428	0.107296	83.4

### Sheet: Fig S8 - FACS Post-sort
Figure S8 - FACS Post-sort Proportions
Panel A - Control Cells (No Drug)
Bio Rep	Gate Proportion (%)
	Single Cells
1	94.8
2	94.2
3	95.3
4	95.6
Mean	94.975
Panel B - M9 Only (No Cells)
Bio Rep	Gate Proportion (%)
	M9	Control	Low	High
1	66.2	23.2	0.037	0
2	87.9	5.53	0	0
Mean	77.05	14.365	0.0185	0
Panel C - No Drug Control
Bio Rep	Gate Proportion (%)
	M9	Control	Low	High
1	1.21	92.4	0.19	0.00022
2	1.04	90.2	0.61	0
3	1.61	88.1	0.75	0
4	0.85	90.1	0.68	0
Mean	1.1775	90.2	0.5575	5.5e-05
Panel D - No Drug Control Post Sort
Bio Rep	Gate Proportion (%)
	M9	Control	Low	High
1	36.9	53.1	0.1	0.57
Mean	36.9	53.1	0.1	0.57
Panel E - TP1-NBD
Bio Rep	Gate Proportion (%)
	M9	Control	Low	High
1	0.28	6.77	28.8	94.8
2	0.22	6.65	24.9	18.5
3	0.34	6.86	28.6	8.59
4	0.25	6.35	19.6	22.5
Mean	0.2725	6.6575	25.475	36.0975
Panel F - TP1-NBD Post-Sort Low
Bio Rep	Gate Proportion (%)
	M9	Control	Low	High
1	32.8	26.1	21.6	0.77
2	33.2	17.5	25.1	0.3
3	41	10.6	21.3	0.3
4	36.9	17.1	27.2	0.19
Mean	35.975	17.825	23.8	0.39
Panel G - TP1-NBD Post-Sort 1:1 Mix
Bio Rep	Gate Proportion (%)
	M9	Control	Low	High
1	31.6	19.2	12.2	17.6
2	31	15.3	12	19.1
3	35.6	10	13.3	17
4	34.7	11.9	15.3	20.4
Mean	33.225	14.1	13.2	18.525
Panel H - TP1-NBD Post-Sort High
Bio Rep	Gate Proportion (%)
	M9	Control	Low	High
1	29.2	13.8	2.67	33.3
2	33.2	11.6	1.24	38.4
3	35.8	6.55	1.44	36.7
4	34.3	6	0.51	42.2
Mean	33.125	9.4875	1.465	37.65
