## Supplementary material for "Heterogeneous efflux pump expression underpins phenotypic resistance to antimicrobial peptides": Figure 4 - Source Data

### Sheet: Fig 4EF - TP1-NBD v TP1-NBD+Ser
Figure 4E+F - TP1-NBD vs. TP1-NBD + Sertraline
TP1-NBD Only					TP1-NBD + Sertraline
Bio Rep	Cell	TP1-NBD Fluorescence (a.u.)	PI Fluorescence (a.u.)		Bio Rep	Cell	TP1-NBD Fluorescence (a.u.)	PI Fluorescence (a.u.)
1	1	1105.8	507.57		1	1	2365.43	571.988
	2	1028.51	534.99			2	2934.72	674.014
	3	1268.66	589.333			3	2830.12	575.848
	4	1036.51	330.034			4	2860.44	913
	5	1042.24	428.496			5	3221.69	874.45
	6	1143.2	341.656			6	1012.41	331.439
	7	505.163	13.848			7	71.873	1.636
	8	1019.22	612.588			8	512.281	753.663
	9	1204.52	520.204			9	623.337	8.716
	10	989.677	510.481			10	1090.44	555.638
	11	1089.9	392.207			11	1892.91	447.196
	12	1002.67	574.96			12	2047.92	486.216
	13	1185.84	581.521			13	1066.67	454.272
	14	984.456	651.958			14	1327.92	526.9
	15	201.645	4.126			15	1742.69	487.322
	16	290.97	0.777			16	1773.11	782.702
	17	1192.5	603.689			17	1662.24	840.8
	18	1181.22	596.358			18	1162.49	593.014
	19	1032.82	433.234			19	1059.46	584.386
	20	1012.3	257.633			20	1419.68	840.924
	21	1275.86	438.199			21	1535.28	663.982
	22	1412.77	429.277			22	1766.96	627.026
	23	1006.03	370.597			23	2195.57	491.918
	24	1218.62	451.468			24	1839.89	559.856
	25	1331.97	607.697			25	921.412	401.927
	26	1211.79	593.935			26	2207.76	469.4
	27	1048.87	477.46			27	1059.19	446.506
	28	660.288	709.49			28	1217.45	418.04
	29	1160.12	508.287			29	1970.79	562.474
	30	1262.62	404.275			30	1742	462.151
	31	1207.73	568			31	1605.15	823.427
	32	861.25	335.92			32	1572.89	689.767
	33	1306.42	685.216			33	497.036	289.727
	34	1179.44	677.373			34	2698.38	676.344
	35	1364.86	809.88		2	35	1177.27	565.465
	36	850.161	434.259			36	2138.19	493.046
2	108	1419.97	493.954			37	1878.17	499.298
	109	1308.82	482.901			38	2399.78	562.717
	110	1366.11	648.213			39	45.305	15.491
	111	1032.67	709.007			40	1039.18	615.165
	112	1203.65	471.481			41	1893.83	623.329
	113	1216.37	539.6			42	1931.27	515.776
	114	1431.38	533.7			43	1966.15	537.324
	115	1335.85	329.308			44	1922.29	534.442
	116	1474.05	580.437			45	43.475	3.788
	117	51.696	4.925			46	1217.79	613.37
	118	974.187	314.633			47	2775.46	607.732
	119	1149.04	528.437			48	1477.36	591.794
	120	1050.93	587.836			49	1551.94	473.019
	121	1334.06	528.399			50	1126.56	310.082
	122	1472.29	436.039			51	2217.75	370.024
	123	1146.78	598.264			52	1587.62	376.603
	124	1192.02	634.74			53	1686.96	771.403
	125	1194.17	604.912			54	2039.33	521.068
	126	52.917	0.305			55	2299.38	582.875
	127	1054.48	348.834			56	1546.16	573.049
	128	1134.4	539.562			57	2033.99	594.662
	129	60.566	0.88			58	2316.42	548.007
	130	720.888	18.931			59	505.712	635.22
	131	1285.52	676.129			60	1162.31	430.617
	132	1156.98	460.171			61	1304.26	672.013
	133	1223.77	506.01			62	1261.9	693.187
	134	1293.39	666.128			63	1537.19	673.782
	135	1073.81	520.93			64	1307.06	499.857
	136	100.606	1.394		3	65	2850.12	889.838
	137	1218.22	654.312			66	2344.17	542.872
	138	752.756	479.2			67	2606.92	614.937
	139	1096	566.528			68	1457.97	540.696
	140	1214.27	579.313			69	1294.9	602.837
	141	1248.18	538.837			70	1978.43	728.928
	142	1278.31	514.646			71	2369.9	551.849
	143	1322.31	513.255			72	1277.49	554.312
3	220	961.824	618.11			73	1104.59	360.164
	221	1262.18	582.753			74	1106.6	506.862
	222	920.42	514.411			75	1730.71	464.412
	223	1119.99	596.272			76	1345.51	647.825
	224	785.043	398.667			77	1536.45	592.467
	225	1155.79	415.593			78	1422.85	656.253
	226	1081.45	464.949			79	723.327	278.671
	227	1066.12	346.632			80	1741.86	790.625
	228	1267.46	501.932			81	2432.02	874.634
	229	283.199	24.612			82	2914.94	602.097
	230	167.885	0.481			83	1877.24	544.561
	231	1358.22	482.624			84	1199.31	419.278
	232	1382.96	471.83			85	658.555	283.42
	233	971.526	477.04			86	2408.11	509.916
	234	971.591	701.486			87	138.448	12.017
	235	912.829	638.882			88	1290.58	429.435
	236	683.423	568.113			89	1709.32	953.025
	237	715.76	561.182			90	20.185	3.895
	238	1320.83	467.611			91	2108.09	484.064
	239	1254.41	538.879			92	1567.51	505.289
	240	850.345	578.122			93	1835.01	484.913
	241	1196.24	432.043			94	375.434	66.315
	242	990.6	743.672			95	1058.92	462.274
	243	631.908	3.435			96	2372.7	366.053
	244	1241.55	452.019			97	1832.32	499.932
	245	1025.6	411.222			98	1298.81	638.338
	246	1232.22	401.54			99	1605.82	484.179
	247	1112.99	450.051			100	1275.11	620.205
	248	941.394	334.475			101	565.538	190.873
	249	1107.24	389.494			102	1841.49	637.08
	250	1421.96	617.304			103	1994.45	625.107
	251	1354.8	655			104	1323.45	526.365
	252	128.843	0.893			105	1302.14	662.903
	253	106.582	1.394			106	111.489	27.569
	254	129.074	1.645			107	1453.64	472.76
	255	1660.56	719.915			108	1702.22	698.443

### Sheet: Fig 4G - TP1 vs TP1+Sert
Figure 4G - TP1 vs TP1 + Sertraline
M9 Only
Bio Rep	Time (h)	Technical Replicate			Survival Fraction
		1	2	3	1	2	3	Mean
1	0	76	31	52	38	15.5	26	26.5
	0.5	58	34	26	29	17	13	19.6667
	1	35	50	47	17.5	25	23.5	22
	2	59	84	55	29.5	42	27.5	33
	4	52	34	38	26	17	19	20.6667
2	0	78	58	49	1.8871	1.40323	1.18548	1.49194
	0.5	44	76	57	1.06452	1.83871	1.37903	1.42742
	1	40	47	54	0.967742	1.1371	1.30645	1.1371
	2	73	33	32	1.76613	0.798387	0.774194	1.1129
	4	35	71	48	0.846774	1.71774	1.16129	1.24194
3	0	43	29	26	0.837662	0.564935	0.506494	0.636364
	0.5	27	39	31	0.525974	0.75974	0.603896	0.62987
	1	18	18	20	0.350649	0.350649	0.38961	0.363636
	2	20	17	31	0.38961	0.331169	0.603896	0.441558
	4	37	33	35	0.720779	0.642857	0.681818	0.681818
Sertraline Only
Exp	Time (h)	Technical Replicate			Survival Fraction
		1	2	3	1	2	3	Mean
1	0	19	24	17	9.5	12	8.5	10
	0.5	31	14	41	15.5	7	20.5	14.3333
	1	57	52	56	28.5	26	28	27.5
	2	52	30	49	26	15	24.5	21.8333
	4	66	80	51	33	40	25.5	32.8333
2	0	28	58	49	0.677419	1.40323	1.18548	1.08871
	0.5	21	17	50	0.508065	0.41129	1.20968	0.709677
	1	71	67	55	1.71774	1.62097	1.33065	1.55645
	2	51	46	59	1.23387	1.1129	1.42742	1.25806
	4	51	51	47	1.23387	1.23387	1.1371	1.20161
3	0	16	22	22	0.311688	0.428571	0.428571	0.38961
	0.5	29	29	26	0.564935	0.564935	0.506494	0.545455
	1	29	16	17	0.564935	0.311688	0.331169	0.402597
	2	21	57	30	0.409091	1.11039	0.584416	0.701299
	4	30	32	35	0.584416	0.623377	0.681818	0.62987
TP1 Only
Exp	Time (h)	Technical Replicate			Survival Fraction
		1	2	3	1	2	3	Mean
1	0	46	43	31	23	21.5	15.5	20
	0.5	21	8	29	10.5	4	14.5	9.66667
	1	10	21	16	5	10.5	8	7.83333
	2	31	13	21	15.5	6.5	10.5	10.8333
	4	22	15	15	11	7.5	7.5	8.66667
2	0	14	36	33	0.33871	0.870968	0.798387	0.669355
	0.5	10	16	15	0.241935	0.387097	0.362903	0.330645
	1	19	29	21	0.459677	0.701613	0.508065	0.556452
	2	29	13	31	0.701613	0.314516	0.75	0.58871
	4	27	22	10	0.653226	0.532258	0.241935	0.475806
3	0	19	8	21	0.37013	0.155844	0.409091	0.311688
	0.5	1	3	14	0.0194805	0.0584416	0.272727	0.116883
	1	6	10	23	0.116883	0.194805	0.448052	0.253247
	2	16	13	13	0.311688	0.253247	0.253247	0.272727
	4	12	13	6	0.233766	0.253247	0.116883	0.201299
TP1 + Sertraline
Exp	Time (h)	Technical Replicate			Survival Fraction
		1	2	3	1	2	3	Mean
1	0	32	4	17	16	2	8.5	8.83333
	0.5	16	11	23	8	5.5	11.5	8.33333
	1	12	8	7	6	4	3.5	4.5
	2	2	10	13	1	5	6.5	4.16667
	4	1	5	10	0.5	2.5	5	2.66667
2	0	61	40	54	1.47581	0.967742	1.30645	1.25
	0.5	7	12	13	0.169355	0.290323	0.314516	0.258065
	1	7	16	10	0.169355	0.387097	0.241935	0.266129
	2	3	8	12	0.0725806	0.193548	0.290323	0.185484
	4	5	6	7	0.120968	0.145161	0.169355	0.145161
3	0	14	13	8	0.272727	0.253247	0.155844	0.227273
	0.5	3	2	4	0.0584416	0.038961	0.0779221	0.0584416
	1	4	5	1	0.0779221	0.0974026	0.0194805	0.0649351
	2	1	9	3	0.0194805	0.175325	0.0584416	0.0844156
	4	1	2	3	0.0194805	0.038961	0.0584416	0.038961
Figure 4G - Plotted Values
Time (min)	M9			Sertraline Only			TP1 Only			TP1 + Sertraline
0	1	1	1	1	1	1	1	1	1	1	1	1
10	1	1	1	0.377358	0.72973	0.612245	0.754717	0.448649	0.489796	0.333333	0.837838	0.357143
30	0.742138	0.956757	0.989796	0.540881	0.475676	0.857143	0.36478	0.221622	0.183673	0.314465	0.172973	0.091837
60	0.830189	0.762162	0.571429	1.03774	1.04324	0.632653	0.295597	0.372973	0.397959	0.169811	0.178378	0.102041
120	1.24528	0.745946	0.693878	0.823899	0.843243	1.10204	0.408805	0.394595	0.428571	0.157233	0.124324	0.132653
240	0.779874	0.832432	1.07143	1.23899	0.805405	0.989796	0.327044	0.318919	0.316327	0.100629	0.097297	0.061224

### Sheet: Sertraline MIC
Sertraline MIC Against E. coli BW25113
Sertraline Concentration (μg/mL)	Bio Rep									Controls
	A			B			C			A	B	C
1024	0.047	0.064	0.07	0.062	0.065	0.064	0.066	0.07	0.062	Blank
512	0.022	0.029	0.034	0.025	0.024	0.029	0.029	0.027	0.029	0.883	0.923	0.989
256	0.004	-0.00071	-0.00091	0.007	0.007	0.003	-0.00011	0.001	0.008	Blank
128	0.002	0.007	-0.002	0.008	-0.00021	-0.002	-0.001	-0.001	0.002
64	0.615	0.572	0.231	0.551	0.579	0.636	0.707	0.436	0.578	0.836	0.844	0.881
32	0.935	0.984	0.614	1.128	0.833	0.969	0.94	0.926	0.992	Blank
16	1.076	0.997	1.02	1.011	0.895	0.887	0.956	0.907	0.974
8	1.348	1.432	0.931	1.419	1.363	1.341	1.36	1.293	1.386	1.032	1.277	1.181
