## Supplementary material for "Heterogeneous efflux pump expression underpins phenotypic resistance to antimicrobial peptides": Figure 5 - Source Data

### Sheet: Fig 5C - Nutrient Survival
Figure 5C - Nutritional environment and TP1-NBD Efficacy
Bio Rep 1
Time	Treatment	CFU			Mean	Survival Fraction			Mean
		Technical Rep				Technical Rep
		1	2	3		1	2	3
0	Stationary phase + M9	115	118	106	113	1.0177	1.04425	0.938053	1
	Exponential phase + M9	91	78	46	71.6667	1.26977	1.08837	0.64186	1
10	Stationary phase + tachyplesin-NBD	29	35	38	34	0.256637	0.309735	0.336283	0.300885
	Stationary phase + tachyplesin + glucose + casamino acids	29	16	26	23.6667	0.256637	0.141593	0.230088	0.20944
	Exponential phase + tachyplesin-NBD	0	2	0	0.666667	0	0.027907	0	0.00930233
30	Stationary phase + M9	122	110	114	115.333	1.07965	0.973451	1.00885	1.02065
	Stationary phase + tachyplesin-NBD	28	31	29	29.3333	0.247788	0.274336	0.256637	0.259587
	Stationary phase + tachyplesin + glucose + casamino acids	0	3	3	2	0	0.0265487	0.0265487	0.0176991
60	Stationary phase + M9	140	131	135	135.333	1.23894	1.15929	1.19469	1.19764
	Stationary phase + tachyplesin-NBD	35	23	41	33	0.309735	0.20354	0.362832	0.292035
	Stationary phase + tachyplesin + glucose + casamino acids	1	1	0	0.666667	0.00884956	0.00884956	0	0.00589971
	Exponential phase + tachyplesin-NBD	3	0	2	1.66667	0.0418605	0	0.027907	0.0232558
120	Stationary phase + M9	110	125	115	116.667	0.973451	1.10619	1.0177	1.03245
	Stationary phase + tachyplesin-NBD	15	34	33	27.3333	0.132743	0.300885	0.292035	0.241888
	Stationary phase + tachyplesin + glucose + casamino acids	0	1	0	0.333333	0	0.00884956	0	0.00294985
	Exponential phase + tachyplesin-NBD	1	1	2	1.33333	0.0139535	0.0139535	0.027907	0.0186047
180	Stationary phase + M9	107	105	116	109.333	0.946903	0.929204	1.02655	0.967552
	Stationary phase + tachyplesin-NBD	30	31	24	28.3333	0.265487	0.274336	0.212389	0.250737
	Stationary phase + tachyplesin + glucose + casamino acids	0	0	1	0.333333	0	0	0.00884956	0.00294985
	Exponential phase + tachyplesin-NBD	1	0	0	0.333333	0.0139535	0	0	0.00465116
240	Stationary phase + M9	157	129	168	151.333	1.38938	1.14159	1.48673	1.33923
	Stationary phase + tachyplesin-NBD	35	23	36	31.3333	0.309735	0.20354	0.318584	0.277286
	Stationary phase + tachyplesin + glucose + casamino acids	1	0	0	0.333333	0.00884956	0	0	0.00294985
	Exponential phase + tachyplesin-NBD	0	0	0	0	0	0	0	0
Bio Rep 2
Time (min)	Treatment	CFU's			Mean	Survival Fraction			Mean
		Technical Rep				Technical Rep
		1	2	3		1	2	3
0	Stationary phase + M9	113	127	124	121.333	0.931319	1.0467	1.02198	1
	Exponential phase + M9	91	78	46	71.6667	1.26977	1.08837	0.64186	1
10	Stationary phase + tachyplesin-NBD	97	86	90	91	0.799451	0.708791	0.741758	0.75
	Stationary phase + tachyplesin + glucose + casamino acids	91	87	94	90.6667	0.75	0.717033	0.774725	0.747253
	Exponential phase + tachyplesin-NBD	0	0	0	0	0	0	0	0
30	Stationary phase + M9	119	121	112	117.333	0.980769	0.997253	0.923077	0.967033
	Stationary phase + tachyplesin-NBD	39	33	17	29.6667	0.321429	0.271978	0.14011	0.244505
	Stationary phase + tachyplesin + glucose + casamino acids	5	9	6	6.66667	0.0412088	0.0741758	0.0494505	0.0549451
60	Stationary phase + M9	89	86	94	89.6667	0.733516	0.708791	0.774725	0.739011
	Stationary phase + tachyplesin-NBD	34	40	41	38.3333	0.28022	0.32967	0.337912	0.315934
	Stationary phase + tachyplesin + glucose + casamino acids	1	2	1	1.33333	0.00824176	0.0164835	0.00824176	0.010989
	Exponential phase + tachyplesin-NBD	1	0	0	0.333333	0.0139535	0	0	0.00465116
120	Stationary phase + M9	90	122	126	112.667	0.741758	1.00549	1.03846	0.928571
	Stationary phase + tachyplesin-NBD	33	27	29	29.6667	0.271978	0.222527	0.239011	0.244505
	Stationary phase + tachyplesin + glucose + casamino acids	0	2	1	1	0	0.0164835	0.00824176	0.00824176
	Exponential phase + tachyplesin-NBD	0	0	1	0.333333	0	0	0.0139535	0.00465116
180	Stationary phase + M9	115	131	142	129.333	0.947802	1.07967	1.17033	1.06593
	Stationary phase + tachyplesin-NBD	32	53	32	39	0.263736	0.436813	0.263736	0.321429
	Stationary phase + tachyplesin + glucose + casamino acids	1	0	1	0.666667	0.00824176	0	0.00824176	0.00549451
	Exponential phase + tachyplesin-NBD	0	0	0	0	0	0	0	0
240	Stationary phase + M9	107	124	127	119.333	0.881868	1.02198	1.0467	0.983516
	Stationary phase + tachyplesin-NBD	35	52	45	44	0.288462	0.428571	0.370879	0.362637
	Stationary phase + tachyplesin + glucose + casamino acids	0	0	2	0.666667	0	0	0.0164835	0.00549451
	Exponential phase + tachyplesin-NBD	1	0	3	1.33333	0.0139535	0	0.0418605	0.0186047
Bio Rep 3
Time	Treatment	CFU's			Mean	Survival Fraction			Mean
		Technical Rep				Technical Rep
		1	2	3		1	2	3
0	Stationary phase + M9	110	94	135	113	0.973451	0.831858	1.19469	1
	Exponential phase + M9	91	78	46	71.6667	1.26977	1.08837	0.64186	1
10	Stationary phase + tachyplesin-NBD	91	72	99	87.3333	0.80531	0.637168	0.876106	0.772861
	Stationary phase + tachyplesin + glucose + casamino acids	89	82	86	85.6667	0.787611	0.725664	0.761062	0.758112
	Exponential phase + tachyplesin-NBD	1	0	0	0.333333	0.0139535	0	0	0.00465116
30	Stationary phase + M9	95	133	105	111	0.840708	1.17699	0.929204	0.982301
	Stationary phase + tachyplesin-NBD	47	26	49	40.6667	0.415929	0.230088	0.433628	0.359882
	Stationary phase + tachyplesin + glucose + casamino acids	17	18	12	15.6667	0.150442	0.159292	0.106195	0.138643
60	Stationary phase + M9	154	139	136	143	1.36283	1.23009	1.20354	1.26549
	Stationary phase + tachyplesin-NBD	45	51	49	48.3333	0.39823	0.451327	0.433628	0.427729
	Stationary phase + tachyplesin + glucose + casamino acids	10	10	8	9.33333	0.0884956	0.0884956	0.0707965	0.0825959
	Exponential phase + tachyplesin-NBD	2	1	0	1	0.027907	0.0139535	0	0.0139535
120	Stationary phase + M9	86	143	99	109.333	0.761062	1.26549	0.876106	0.967552
	Stationary phase + tachyplesin-NBD	47	76	54	59	0.415929	0.672566	0.477876	0.522124
	Stationary phase + tachyplesin + glucose + casamino acids	1	3	1	1.66667	0.00884956	0.0265487	0.00884956	0.0147493
	Exponential phase + tachyplesin-NBD	3	0	2	1.66667	0.0418605	0	0.027907	0.0232558
180	Stationary phase + M9	109	147	139	131.667	0.964602	1.30088	1.23009	1.16519
	Stationary phase + tachyplesin-NBD	68	24	52	48	0.60177	0.212389	0.460177	0.424779
	Stationary phase + tachyplesin + glucose + casamino acids	1	0	1	0.666667	0.00884956	0	0.00884956	0.00589971
	Exponential phase + tachyplesin-NBD	1	0	0	0.333333	0.0139535	0	0	0.00465116
240	Stationary phase + M9	135	159	137	143.667	1.19469	1.40708	1.21239	1.27139
	Stationary phase + tachyplesin-NBD	49	63	45	52.3333	0.433628	0.557522	0.39823	0.463127
	Stationary phase + tachyplesin + glucose + casamino acids	0	1	1	0.666667	0	0.00884956	0.00884956	0.00589971
	Exponential phase + tachyplesin-NBD	3	0	0	1	0.0418605	0	0	0.0139535
Collated Data Biological Replicate Data for Plotting
Time	Treatment	Bio Rep Mean			Mean
		1	2	3
0	Stationary phase + M9	1	1	1	1
	Exponential phase + M9	1	1	1	1
10	Stationary phase + tachyplesin-NBD	0.300885	0.75	0.772861	0.607915
	Stationary phase + tachyplesin + glucose + casamino acids	0.20944	0.747253	0.758112	0.571601
	Exponential phase + tachyplesin-NBD	0.00930233	0	0.00465116	0.00465116
30	Stationary phase + M9	1.02065	0.967033	0.982301	0.989994
	Stationary phase + tachyplesin-NBD	0.259587	0.244505	0.359882	0.287992
	Stationary phase + tachyplesin + glucose + casamino acids	0.0176991	0.0549451	0.138643	0.0704291
60	Stationary phase + M9	1.19764	0.739011	1.26549	1.06738
	Stationary phase + tachyplesin-NBD	0.292035	0.315934	0.427729	0.345233
	Stationary phase + tachyplesin + glucose + casamino acids	0.00589971	0.010989	0.0825959	0.0331615
	Exponential phase + tachyplesin-NBD	0.0232558	0.00465116	0.0139535	0.0139535
120	Stationary phase + M9	1.03245	0.928571	0.967552	0.97619
	Stationary phase + tachyplesin-NBD	0.241888	0.244505	0.522124	0.336172
	Stationary phase + tachyplesin + glucose + casamino acids	0.00294985	0.00824176	0.0147493	0.00864696
	Exponential phase + tachyplesin-NBD	0.0186047	0.00465116	0.0232558	0.0155039
180	Stationary phase + M9	0.967552	1.06593	1.16519	1.06623
	Stationary phase + tachyplesin-NBD	0.250737	0.321429	0.424779	0.332315
	Stationary phase + tachyplesin + glucose + casamino acids	0.00294985	0.00549451	0.00589971	0.00478135
	Exponential phase + tachyplesin-NBD	0.00465116	0	0.00465116	0.00310078
240	Stationary phase + M9	1.33923	0.983516	1.27139	1.19805
	Stationary phase + tachyplesin-NBD	0.277286	0.362637	0.463127	0.367683
	Stationary phase + tachyplesin + glucose + casamino acids	0.00294985	0.00549451	0.00589971	0.00478135
	Exponential phase + tachyplesin-NBD	0	0.0186047	0.0139535	0.0108527
